# Inhibition of the neurodevelopmental disorder-associated 16p11.2 gene *QPRT* leads to altered cell type distribution in human stem cell-derived cerebral organoids

**DOI:** 10.1101/2025.09.08.673916

**Authors:** Julia Schwarzpaul, Clara M. Droell, Afsheen Kumar, Harishny Sarma, Madeleine Gruenauer, Selen Z. Ucar, Julio C. Hechavarría, Andreas G. Chiocchetti, Denise Haslinger

**Affiliations:** Goethe University Frankfurt, Department of Child and Adolescent Psychiatry, Psychosomatics and Psychotherapy, Autism Therapy and Research Center of Excellence, Frankfurt am Main, Germany; Ernst Strüngmann Institute for Neuroscience in Cooperation with the Max Planck Society, Frankfurt, Germany Brain and Behavior Group; Dr. Senckenberg Institute of Neurooncology, University Hospital Frankfurt, Frankfurt am Main, Germany; Edinger Institute, Institute of Neurology, Goethe University, Frankfurt am Main, Germany; Frankfurt Cancer Institute, Goethe University, Frankfurt am Main, Germany; Freie Universität Berlin, AG Brain and Behavior, Berlin, Germany

**Author notes:** These authors contributed equally to this work and share first authorship (Julia Schwarzpaul, Clara M. Droell).

## Abstract

The 16p11.2 gene *QPRT*, encoding a key enzyme of the kynurenine pathway, has been linked to neurodevelopmental disorders including autism spectrum disorder (ASD). To investigate its role in early human brain development, we inhibited QPRT in stem cell-derived cerebral organoids. QPRT inhibition resulted in reduced organoid size, driven by premature neural differentiation resulting in depleted progenitor populations. Single-cell transcriptomics revealed an excitation/inhibition imbalance, with reduced excitatory and increased inhibitory neuron populations. We observed metabolic stress signatures, including pseudo-hypoxia, oxidative stress, and mitochondrial dysfunction, likely linked to NAD^+^ depletion and QUIN accumulation following QPRT inhibition. Notably, downregulation of *LHX2* and *PRDX1* may underlie impaired neural patterning and excitotoxic vulnerability. In addition, we report astrocytic and radial glia dysfunctions, indicating broad effects across multiple cell types. Disease gene enrichment analyses showed significant overlap with ASD-associated genes, especially during early differentiation. These findings suggest the loss or reduction of QPRT to shift neural development and neuronal homeostasis towards an imbalance in excitatory and inhibitory neuronal populations, a mechanism previously associated with neurodevelopmental disorders.
