## Supplementary Table 5 for "Inhibition of the neurodevelopmental disorder-associated 16p11.2 gene *QPRT* leads to altered cell type distribution in human stem cell-derived cerebral organoids"

### Sheet: Sheet1
cell_type	cluster	N_cells_0mM	N_cells_5mM	OR	p.value	adj.pvalue
In_N	0	826	1182	1.91826	1.64129e-37	2.2978e-36
Ex_N	1	1154	558	0.494279	3.88092e-37	5.0452e-36
Ex_N	2	397	473	1.43111	5.37716e-07	4.83945e-06
RG/oRG	3	461	186	0.443763	4.53704e-21	4.53704e-20
ccRG	4	374	243	0.739073	0.000374359	0.00149743
Ex_P	5	446	141	0.345027	1.59319e-30	1.91182e-29
Ast	6	242	309	1.51998	2.26146e-06	1.80917e-05
Ex_N	7	272	257	1.10287	0.281147	0.281147
In_P	8	173	226	1.54533	2.4329e-05	0.000142175
ccRG	9	210	141	0.771655	0.0217447	0.0434895
RG/oRG	10	91	241	3.19909	5.6659e-23	6.23249e-22
Ex_N	11	144	82	0.654211	0.00232223	0.00696668
In_N	12	89	135	1.78551	2.36958e-05	0.000142175
In_N	13	13	41	3.68605	1.2881e-05	9.0167e-05
