## Supplementary Table 7 for "Inhibition of the neurodevelopmental disorder-associated 16p11.2 gene *QPRT* leads to altered cell type distribution in human stem cell-derived cerebral organoids"

### Sheet: Sheet1
query	source	term_name	precision	recall	p_value	intersection
cluster_0DEG_all	WP	Exercise induced circadian regulation	0.0652174	0.1	0.0498997	DNAJA1,BTG1,ZFR
cluster_10DEG_all	CORUM	PCNA-p21 complex	0.0666667	1	0.049858	CDKN1A
cluster_10DEG_all	KEGG	HIF-1 signaling pathway	0.266667	0.0701754	6.70559e-05	SLC2A1,VEGFA,ENO2,CDKN1A
cluster_10DEG_all	KEGG	Renal cell carcinoma	0.2	0.0576923	0.00318478	SLC2A1,VEGFA,CDKN1A
cluster_10DEG_all	KEGG	PI3K-Akt signaling pathway	0.266667	0.0242424	0.00460054	DDIT4,VEGFA,CDKN1A,YWHAB
cluster_10DEG_all	KEGG	MicroRNAs in cancer	0.2	0.0277778	0.0279941	DDIT4,VEGFA,CDKN1A
cluster_10DEG_all	KEGG	Bladder cancer	0.133333	0.08	0.0346091	VEGFA,CDKN1A
cluster_10DEG_all	WP	Type 2 papillary renal cell carcinoma	0.2	0.130435	0.00059383	SLC2A1,VEGFA,CDKN1A
cluster_10DEG_all	WP	Fatty acid transporters	0.133333	0.285714	0.00557885	DBI,FABP7
cluster_10DEG_all	WP	Galanin receptor pathway	0.133333	0.285714	0.00557885	VEGFA,CDKN1A
cluster_10DEG_all	WP	Head and neck squamous cell carcinoma	0.2	0.06	0.00641656	DDIT4,VEGFA,CDKN1A
cluster_10DEG_all	WP	Focal adhesion PI3K Akt mTOR signaling	0.266667	0.0272109	0.00664642	DDIT4,SLC2A1,VEGFA,CDKN1A
cluster_10DEG_all	WP	Pathophysiological roles of DUX4 in FSHD1	0.133333	0.25	0.00743212	VEGFA,CDKN1A
cluster_10DEG_all	WP	Clear cell renal cell carcinoma pathways	0.2	0.0545455	0.00855069	SLC2A1,VEGFA,ENO2
cluster_10DEG_all	WP	Cell lineage map for neuronal differentiation	0.2	0.0535714	0.00902668	DCX,FABP7,SLC1A3
cluster_10DEG_all	WP	p53 transcriptional gene network	0.2	0.0517241	0.0100301	DDIT4,SLC2A1,CDKN1A
cluster_10DEG_all	WP	Sudden infant death syndrome SIDS susceptibility pathways	0.2	0.0405405	0.0207747	VEGFA,SLC1A3,YWHAB
cluster_10DEG_all	WP	Hereditary leiomyomatosis and renal cell carcinoma pathway	0.133333	0.142857	0.0240311	SLC2A1,VEGFA
cluster_10DEG_all	WP	Warburg effect modulated by deubiquitinating enzymes and their substrates	0.133333	0.125	0.0316353	SLC2A1,VEGFA
cluster_10DEG_all	WP	Pleural mesothelioma	0.266667	0.0166667	0.0442411	SLC2A1,VEGFA,CDKN1A,YWHAB
cluster_10DEG_all	WP	Glycolysis and gluconeogenesis	0.133333	0.1	0.0499187	SLC2A1,ENO2
cluster_10DEG_all_down	KEGG	PPAR signaling pathway	0.222222	0.0571429	0.0220804	DBI,FABP7
cluster_10DEG_all_down	WP	Cell lineage map for neuronal differentiation	0.333333	0.0535714	0.00168396	DCX,FABP7,SLC1A3
cluster_10DEG_all_down	WP	Fatty acid transporters	0.222222	0.285714	0.00189169	DBI,FABP7
cluster_10DEG_all_up	CORUM	PCNA-p21 complex	0.166667	1	0.0499424	CDKN1A
cluster_10DEG_all_up	GO:BP	response to oxygen levels	0.833333	0.0263158	0.000640195	DDIT4,SLC2A1,ADM,VEGFA,CDKN1A
cluster_10DEG_all_up	GO:BP	response to hypoxia	0.666667	0.0242424	0.048979	DDIT4,SLC2A1,ADM,VEGFA
cluster_10DEG_all_up	KEGG	HIF-1 signaling pathway	0.666667	0.0701754	6.48106e-07	SLC2A1,VEGFA,ENO2,CDKN1A
cluster_10DEG_all_up	KEGG	Renal cell carcinoma	0.5	0.0576923	0.000122506	SLC2A1,VEGFA,CDKN1A
cluster_10DEG_all_up	KEGG	MicroRNAs in cancer	0.5	0.0277778	0.00111767	DDIT4,VEGFA,CDKN1A
cluster_10DEG_all_up	KEGG	PI3K-Akt signaling pathway	0.5	0.0181818	0.00397363	DDIT4,VEGFA,CDKN1A
cluster_10DEG_all_up	KEGG	Bladder cancer	0.333333	0.08	0.00424525	VEGFA,CDKN1A
cluster_10DEG_all_up	KEGG	Pathways in cancer	0.5	0.0105263	0.020087	SLC2A1,VEGFA,CDKN1A
cluster_10DEG_all_up	KEGG	Pancreatic cancer	0.333333	0.0350877	0.0223955	VEGFA,CDKN1A
cluster_10DEG_all_up	MIRNA	hsa-mir-6882-3p	0.5	0.0882353	0.0339698	DDIT4,SLC2A1,CDKN1A
cluster_10DEG_all_up	WP	Type 2 papillary renal cell carcinoma	0.5	0.130435	1.98779e-05	SLC2A1,VEGFA,CDKN1A
cluster_10DEG_all_up	WP	Focal adhesion PI3K Akt mTOR signaling	0.666667	0.0272109	6.076e-05	DDIT4,SLC2A1,VEGFA,CDKN1A
cluster_10DEG_all_up	WP	Head and neck squamous cell carcinoma	0.5	0.06	0.000218679	DDIT4,VEGFA,CDKN1A
cluster_10DEG_all_up	WP	Clear cell renal cell carcinoma pathways	0.5	0.0545455	0.000292381	SLC2A1,VEGFA,ENO2
cluster_10DEG_all_up	WP	p53 transcriptional gene network	0.5	0.0517241	0.000343651	DDIT4,SLC2A1,CDKN1A
cluster_10DEG_all_up	WP	Galanin receptor pathway	0.333333	0.285714	0.000600684	VEGFA,CDKN1A
cluster_10DEG_all_up	WP	Pathophysiological roles of DUX4 in FSHD1	0.333333	0.25	0.000800702	VEGFA,CDKN1A
cluster_10DEG_all_up	WP	Hereditary leiomyomatosis and renal cell carcinoma pathway	0.333333	0.142857	0.00259818	SLC2A1,VEGFA
cluster_10DEG_all_up	WP	Warburg effect modulated by deubiquitinating enzymes and their substrates	0.333333	0.125	0.00342438	SLC2A1,VEGFA
cluster_10DEG_all_up	WP	Glycolysis and gluconeogenesis	0.333333	0.1	0.00541624	SLC2A1,ENO2
cluster_10DEG_all_up	WP	PI3K Akt signaling	0.5	0.0192308	0.00676264	DDIT4,VEGFA,CDKN1A
cluster_10DEG_all_up	WP	Photodynamic therapy induced HIF 1 survival signaling	0.333333	0.0869565	0.00720647	SLC2A1,VEGFA
cluster_10DEG_all_up	WP	Bladder cancer	0.333333	0.0869565	0.00720647	VEGFA,CDKN1A
cluster_10DEG_all_up	WP	Aryl hydrocarbon receptor pathway	0.333333	0.0740741	0.00998741	VEGFA,CDKN1A
cluster_10DEG_all_up	WP	Hepatitis C and hepatocellular carcinoma	0.333333	0.0625	0.0140947	VEGFA,CDKN1A
cluster_10DEG_all_up	WP	Pleural mesothelioma	0.5	0.0125	0.0243301	SLC2A1,VEGFA,CDKN1A
cluster_10DEG_all_up	WP	Metabolic epileptic disorders	0.333333	0.0434783	0.0293034	SLC2A1,ENO2
cluster_10DEG_all_up	WP	Cancer pathways	0.5	0.0108696	0.0367647	SLC2A1,VEGFA,CDKN1A
cluster_10DEG_all_up	WP	Macrophage stimulating protein MSP signaling	0.333333	0.0333333	0.0499288	SLC2A1,VEGFA
cluster_11DEG_all	WP	Cocaine metabolism	0.333333	0.5	0.0333104	BCHE
cluster_11DEG_all	WP	Heroin metabolism	0.333333	0.5	0.0333104	BCHE
cluster_11DEG_all_up	WP	Heroin metabolism	0.333333	0.5	0.0333104	BCHE
cluster_11DEG_all_up	WP	Cocaine metabolism	0.333333	0.5	0.0333104	BCHE
cluster_1DEG_all	GO:BP	nervous system development	0.447059	0.0251656	1.82414e-06	NEUROD6,BHLHE22,FABP7,BCL6,FZD7,MEF2C,GRIA1,CHL1,SGK1,NRP2,ADGRL3,SDCBP,CDH2,TNR,DCC,GABRG3,STMN4,SLITRK3,POU3F1,WASF3,GABRB3,PCP4,BCL2,SERPINI1,LRRTM3,VEGFA,PPIA,KIT,VASH2,GPM6A,SHOC2,ERBB4,UNC5A,SEMA3C,ATP6AP2,LHX2,NR2F2,TSPAN2
cluster_1DEG_all	GO:BP	neurogenesis	0.364706	0.0292177	7.02931e-06	NEUROD6,BHLHE22,BCL6,FZD7,MEF2C,CHL1,SGK1,NRP2,ADGRL3,CDH2,TNR,DCC,STMN4,SLITRK3,POU3F1,WASF3,PCP4,BCL2,SERPINI1,VEGFA,PPIA,KIT,VASH2,GPM6A,SHOC2,ERBB4,UNC5A,SEMA3C,LHX2,NR2F2,TSPAN2
cluster_1DEG_all	GO:BP	generation of neurons	0.317647	0.0292208	0.000168874	NEUROD6,BHLHE22,BCL6,FZD7,MEF2C,CHL1,SGK1,NRP2,ADGRL3,TNR,DCC,STMN4,SLITRK3,PCP4,BCL2,SERPINI1,VEGFA,PPIA,VASH2,GPM6A,SHOC2,ERBB4,UNC5A,SEMA3C,LHX2,NR2F2,TSPAN2
cluster_1DEG_all	GO:BP	cell junction organization	0.223529	0.0386179	0.00079119	MEF2C,GRIA1,NRP2,ADGRL3,SDCBP,CDH2,CDH12,TNR,GABRG3,SLITRK3,WASF3,GABRB3,LIMCH1,BCL2,LRRTM3,VEGFA,PCDH8,GPM6A,ERBB4
cluster_1DEG_all	GO:BP	neuron differentiation	0.294118	0.0286697	0.00114247	NEUROD6,BHLHE22,BCL6,FZD7,MEF2C,CHL1,SGK1,NRP2,TNR,DCC,STMN4,SLITRK3,PCP4,BCL2,SERPINI1,VEGFA,PPIA,VASH2,GPM6A,SHOC2,ERBB4,UNC5A,SEMA3C,LHX2,TSPAN2
cluster_1DEG_all	GO:BP	cell junction assembly	0.176471	0.0498339	0.00115764	MEF2C,GRIA1,ADGRL3,SDCBP,CDH2,CDH12,GABRG3,SLITRK3,GABRB3,LIMCH1,BCL2,LRRTM3,VEGFA,GPM6A,ERBB4
cluster_1DEG_all	GO:BP	system development	0.482353	0.0190609	0.00119617	CADM1,NEUROD6,BHLHE22,FABP7,BCL6,FZD7,MEF2C,GRIA1,CHL1,SGK1,NRP2,ADGRL3,SDCBP,CDH2,TNR,DCC,GABRG3,CELF4,STMN4,SLITRK3,PRDX1,POU3F1,WASF3,GABRB3,PCP4,BCL2,SERPINI1,LRRTM3,VEGFA,PPIA,KIT,VASH2,GPM6A,SHOC2,ERBB4,UNC5A,SEMA3C,ATP6AP2,LHX2,NR2F2,TSPAN2
cluster_1DEG_all	GO:BP	synapse assembly	0.129412	0.0658683	0.00632184	MEF2C,GRIA1,ADGRL3,SDCBP,CDH2,GABRG3,SLITRK3,GABRB3,LRRTM3,GPM6A,ERBB4
cluster_1DEG_all	GO:BP	synapse organization	0.176471	0.0433526	0.00728158	MEF2C,GRIA1,NRP2,ADGRL3,SDCBP,CDH2,TNR,GABRG3,SLITRK3,WASF3,GABRB3,LRRTM3,PCDH8,GPM6A,ERBB4
cluster_1DEG_all	GO:BP	multicellular organismal process	0.6	0.0153753	0.00914729	CADM1,NEUROD6,BHLHE22,OCIAD2,FABP7,BCL6,FZD7,MEF2C,GRIA1,SORCS3,CHL1,SGK1,NRP2,ADGRL3,FABP5,ABLIM1,SDCBP,CDH2,TNR,DCC,GABRG3,CELF4,STMN4,SLITRK3,PRDX1,POU3F1,WASF3,GABRB3,PCP4,BCL2,SERPINI1,LRRTM3,VEGFA,PPIA,SCN3A,KIT,VASH2,SLC39A7,PCDH8,GPM6A,SHOC2,IER3,ERBB4,UNC5A,SEMA3C,CAMK2N1,ATP6AP2,LHX2,AKAP11,NR2F2,TSPAN2
cluster_1DEG_all	GO:BP	anatomical structure development	0.564706	0.0159787	0.00965785	CADM1,NEUROD6,BHLHE22,FABP7,BCL6,FZD7,MEF2C,GRIA1,CHL1,SGK1,NRP2,ADGRL3,FABP5,ABLIM1,SDCBP,CDH2,CDH12,TNR,DCC,GABRG3,CELF4,STMN4,SLITRK3,PRDX1,POU3F1,WASF3,GABRB3,PCP4,BCL2,SERPINI1,LRRTM3,VEGFA,PPIA,KIT,VASH2,SLC39A7,PCDH8,GPM6A,SHOC2,IER3,ERBB4,UNC5A,SEMA3C,ATP6AP2,LHX2,CSRP2,NR2F2,TSPAN2
cluster_1DEG_all	GO:BP	neuron projection development	0.235294	0.030722	0.0136988	NEUROD6,BHLHE22,MEF2C,CHL1,SGK1,NRP2,TNR,DCC,STMN4,SLITRK3,BCL2,SERPINI1,VEGFA,VASH2,GPM6A,SHOC2,UNC5A,SEMA3C,LHX2,TSPAN2
cluster_1DEG_all	GO:BP	multicellular organism development	0.494118	0.0168404	0.0282202	CADM1,NEUROD6,BHLHE22,FABP7,BCL6,FZD7,MEF2C,GRIA1,CHL1,SGK1,NRP2,ADGRL3,SDCBP,CDH2,TNR,DCC,GABRG3,CELF4,STMN4,SLITRK3,PRDX1,POU3F1,WASF3,GABRB3,PCP4,BCL2,SERPINI1,LRRTM3,VEGFA,PPIA,KIT,VASH2,PCDH8,GPM6A,SHOC2,ERBB4,UNC5A,SEMA3C,ATP6AP2,LHX2,NR2F2,TSPAN2
cluster_1DEG_all	GO:BP	plasma membrane bounded cell projection organization	0.282353	0.0249221	0.0327147	NEUROD6,BHLHE22,MEF2C,CHL1,SGK1,NRP2,ABLIM1,SDCBP,TNR,DCC,STMN4,SLITRK3,WASF3,BCL2,SERPINI1,VEGFA,KIT,VASH2,GPM6A,SHOC2,UNC5A,SEMA3C,LHX2,TSPAN2
cluster_1DEG_all	GO:BP	signaling	0.552941	0.0154758	0.042549	CADM1,TTR,OCIAD2,BCL6,FZD7,MEF2C,GRIA1,PLPPR3,SORCS3,CHL1,SGK1,NRP2,ADGRL3,FABP5,SDCBP,CDH2,TNR,NECAB2,DCC,GABRG3,CELF4,DOK6,SYT5,GPR12,SLITRK3,PRDX1,TLE4,GABRB3,PCP4,BCL2,SCG5,VEGFA,LMO3,PPIA,KIT,PCDH8,SHOC2,IER3,ERBB4,UNC5A,SEMA3C,CALY,ATP6AP2,FAM162A,DOCK9,AKAP11,NR2F2
cluster_1DEG_all	GO:BP	cell communication	0.552941	0.0154554	0.0443671	CADM1,TTR,OCIAD2,BCL6,FZD7,MEF2C,GRIA1,PLPPR3,SORCS3,CHL1,SGK1,NRP2,ADGRL3,FABP5,SDCBP,CDH2,TNR,NECAB2,DCC,GABRG3,CELF4,DOK6,SYT5,GPR12,SLITRK3,PRDX1,TLE4,GABRB3,PCP4,BCL2,SCG5,VEGFA,LMO3,PPIA,KIT,PCDH8,SHOC2,IER3,ERBB4,UNC5A,SEMA3C,CALY,ATP6AP2,FAM162A,DOCK9,AKAP11,NR2F2
cluster_1DEG_all	GO:BP	developmental process	0.576471	0.015063	0.0443865	CADM1,NEUROD6,BHLHE22,FABP7,BCL6,FZD7,MEF2C,GRIA1,CHL1,SGK1,NRP2,ADGRL3,FABP5,ABLIM1,SDCBP,CDH2,CDH12,TNR,DCC,GABRG3,CELF4,STMN4,SLITRK3,PRDX1,POU3F1,WASF3,GABRB3,PCP4,BCL2,SERPINI1,LRRTM3,VEGFA,LMO3,PPIA,KIT,VASH2,SLC39A7,PCDH8,GPM6A,SHOC2,IER3,ERBB4,UNC5A,SEMA3C,ATP6AP2,LHX2,CSRP2,NR2F2,TSPAN2
cluster_1DEG_all	GO:BP	axon development	0.164706	0.0403458	0.0474335	NEUROD6,BHLHE22,CHL1,NRP2,TNR,DCC,SLITRK3,BCL2,VEGFA,VASH2,UNC5A,SEMA3C,LHX2,TSPAN2
cluster_1DEG_all	GO:BP	cell projection organization	0.282353	0.0243902	0.048418	NEUROD6,BHLHE22,MEF2C,CHL1,SGK1,NRP2,ABLIM1,SDCBP,TNR,DCC,STMN4,SLITRK3,WASF3,BCL2,SERPINI1,VEGFA,KIT,VASH2,GPM6A,SHOC2,UNC5A,SEMA3C,LHX2,TSPAN2
cluster_1DEG_all	GO:CC	postsynapse	0.247059	0.0444915	8.89376e-06	CADM1,MEF2C,GRIA1,SORCS3,NRP2,FABP5,CDH2,NECAB2,DCC,GABRG3,CELF4,SLITRK3,WASF3,GABRB3,LRRTM3,PCDH8,GPM6A,ERBB4,CALY,CAMK2N1,ATP6AP2
cluster_1DEG_all	GO:CC	postsynaptic membrane	0.141176	0.0666667	0.00140855	GRIA1,SORCS3,NRP2,CDH2,DCC,GABRG3,SLITRK3,GABRB3,LRRTM3,PCDH8,ERBB4,ATP6AP2
cluster_1DEG_all	GO:CC	synapse	0.305882	0.0271682	0.00165205	CADM1,MEF2C,GRIA1,SORCS3,NRP2,ADGRL3,FABP5,PRSS12,SDCBP,CDH2,TNR,NECAB2,DCC,GABRG3,CELF4,SYT5,SLITRK3,WASF3,GABRB3,LRRTM3,PCDH8,GPM6A,ERBB4,CALY,CAMK2N1,ATP6AP2
cluster_1DEG_all	GO:CC	cell junction	0.364706	0.0233786	0.00167088	CADM1,MEF2C,GRIA1,SORCS3,NRP2,ADGRL3,FABP5,PRSS12,SDCBP,CDH2,CDH12,TNR,NECAB2,DCC,GABRG3,CELF4,SYT5,SLITRK3,WASF3,GABRB3,LRRTM3,VEGFA,PPIA,KIT,PCDH8,GPM6A,ERBB4,CALY,CAMK2N1,ATP6AP2,CSRP2
cluster_1DEG_all	GO:CC	synaptic membrane	0.152941	0.0517928	0.0070788	GRIA1,SORCS3,NRP2,CDH2,DCC,GABRG3,SLITRK3,GABRB3,LRRTM3,PCDH8,GPM6A,ERBB4,ATP6AP2
cluster_1DEG_all	GO:MF	transmembrane signaling receptor activity	0.152941	0.0517928	0.0070788	FZD7,GRIA1,SORCS3,NRP2,ADGRL3,DCC,GABRG3,GPR12,GABRB3,VEGFA,KIT,ERBB4,UNC5A
cluster_1DEG_all	GO:MF	molecular transducer activity	0.2	0.0356394	0.0161775	TTR,FZD7,GRIA1,SORCS3,NRP2,ADGRL3,DCC,GABRG3,GPR12,GABRB3,VEGFA,KIT,ERBB4,UNC5A,SEMA3C,ATP6AP2,NR2F2
cluster_1DEG_all	GO:MF	signaling receptor activity	0.2	0.0356394	0.0161775	TTR,FZD7,GRIA1,SORCS3,NRP2,ADGRL3,DCC,GABRG3,GPR12,GABRB3,VEGFA,KIT,ERBB4,UNC5A,SEMA3C,ATP6AP2,NR2F2
cluster_1DEG_all	KEGG	Nicotine addiction	0.0352941	0.214286	0.0156552	GRIA1,GABRG3,GABRB3
cluster_1DEG_all	TF	Factor: HOXB6; motif: NTAATKRC; match class: 1	0.211765	0.0313043	0.0464696	FABP7,MEF2C,CHL1,NRP2,ARPP21,ADGRL3,ABLIM1,SDCBP,CDH12,CHCHD2,JAKMIP2,PCP4,LRRTM3,LMO3,CSRNP3,ATP6AP2,DOCK9,NR2F2
cluster_1DEG_all_down	CORUM	Sulphiredoxin-peroxiredoxin complex	0.0909091	1	0.0496445	PRDX1
cluster_1DEG_all_down	KEGG	PPAR signaling pathway	0.181818	0.0571429	0.0342548	FABP7,UBC
cluster_1DEG_all_up	GO:BP	neurogenesis	0.364865	0.0254477	0.000107722	NEUROD6,BHLHE22,BCL6,FZD7,MEF2C,CHL1,SGK1,NRP2,ADGRL3,CDH2,TNR,DCC,STMN4,SLITRK3,POU3F1,WASF3,PCP4,BCL2,SERPINI1,VEGFA,KIT,VASH2,SHOC2,ERBB4,UNC5A,NR2F2,TSPAN2
cluster_1DEG_all_up	GO:BP	nervous system development	0.432432	0.0211921	0.000178777	NEUROD6,BHLHE22,BCL6,FZD7,MEF2C,GRIA1,CHL1,SGK1,NRP2,ADGRL3,CDH2,TNR,DCC,GABRG3,STMN4,SLITRK3,POU3F1,WASF3,GABRB3,PCP4,BCL2,SERPINI1,LRRTM3,VEGFA,KIT,VASH2,SHOC2,ERBB4,UNC5A,ATP6AP2,NR2F2,TSPAN2
cluster_1DEG_all_up	GO:BP	cell junction organization	0.22973	0.0345528	0.00295182	MEF2C,GRIA1,NRP2,ADGRL3,CDH2,CDH12,TNR,GABRG3,SLITRK3,WASF3,GABRB3,LIMCH1,BCL2,LRRTM3,VEGFA,PCDH8,ERBB4
cluster_1DEG_all_up	GO:BP	generation of neurons	0.310811	0.0248918	0.00387115	NEUROD6,BHLHE22,BCL6,FZD7,MEF2C,CHL1,SGK1,NRP2,ADGRL3,TNR,DCC,STMN4,SLITRK3,PCP4,BCL2,SERPINI1,VEGFA,VASH2,SHOC2,ERBB4,UNC5A,NR2F2,TSPAN2
cluster_1DEG_all_up	GO:BP	cell junction assembly	0.175676	0.0431894	0.0107498	MEF2C,GRIA1,ADGRL3,CDH2,CDH12,GABRG3,SLITRK3,GABRB3,LIMCH1,BCL2,LRRTM3,VEGFA,ERBB4
cluster_1DEG_all_up	GO:BP	neuron differentiation	0.283784	0.0240826	0.0294932	NEUROD6,BHLHE22,BCL6,FZD7,MEF2C,CHL1,SGK1,NRP2,TNR,DCC,STMN4,SLITRK3,PCP4,BCL2,SERPINI1,VEGFA,VASH2,SHOC2,ERBB4,UNC5A,TSPAN2
cluster_1DEG_all_up	GO:BP	system process	0.27027	0.0243902	0.048477	MEF2C,GRIA1,SORCS3,CHL1,SGK1,FABP5,ABLIM1,TNR,CELF4,WASF3,GABRB3,BCL2,VEGFA,SCN3A,KIT,IER3,CAMK2N1,ATP6AP2,AKAP11,NR2F2
cluster_1DEG_all_up	GO:CC	postsynapse	0.27027	0.0423729	4.17747e-06	CADM1,MEF2C,GRIA1,SORCS3,NRP2,FABP5,CDH2,NECAB2,DCC,GABRG3,CELF4,SLITRK3,WASF3,GABRB3,LRRTM3,PCDH8,ERBB4,CALY,CAMK2N1,ATP6AP2
cluster_1DEG_all_up	GO:CC	postsynaptic membrane	0.162162	0.0666667	0.000278252	GRIA1,SORCS3,NRP2,CDH2,DCC,GABRG3,SLITRK3,GABRB3,LRRTM3,PCDH8,ERBB4,ATP6AP2
cluster_1DEG_all_up	GO:CC	synapse	0.324324	0.0250784	0.00157265	CADM1,MEF2C,GRIA1,SORCS3,NRP2,ADGRL3,FABP5,PRSS12,CDH2,TNR,NECAB2,DCC,GABRG3,CELF4,SYT5,SLITRK3,WASF3,GABRB3,LRRTM3,PCDH8,ERBB4,CALY,CAMK2N1,ATP6AP2
cluster_1DEG_all_up	GO:CC	cell junction	0.378378	0.0211161	0.00307858	CADM1,MEF2C,GRIA1,SORCS3,NRP2,ADGRL3,FABP5,PRSS12,CDH2,CDH12,TNR,NECAB2,DCC,GABRG3,CELF4,SYT5,SLITRK3,WASF3,GABRB3,LRRTM3,VEGFA,KIT,PCDH8,ERBB4,CALY,CAMK2N1,ATP6AP2,CSRP2
cluster_1DEG_all_up	GO:CC	synaptic membrane	0.162162	0.0478088	0.0111622	GRIA1,SORCS3,NRP2,CDH2,DCC,GABRG3,SLITRK3,GABRB3,LRRTM3,PCDH8,ERBB4,ATP6AP2
cluster_1DEG_all_up	GO:CC	postsynaptic specialization membrane	0.108108	0.0808081	0.0270233	GRIA1,SORCS3,CDH2,DCC,SLITRK3,GABRB3,LRRTM3,ERBB4
cluster_1DEG_all_up	GO:MF	transmembrane signaling receptor activity	0.175676	0.0517928	0.00127677	FZD7,GRIA1,SORCS3,NRP2,ADGRL3,DCC,GABRG3,GPR12,GABRB3,VEGFA,KIT,ERBB4,UNC5A
cluster_1DEG_all_up	GO:MF	molecular transducer activity	0.216216	0.033543	0.011654	TTR,FZD7,GRIA1,SORCS3,NRP2,ADGRL3,DCC,GABRG3,GPR12,GABRB3,VEGFA,KIT,ERBB4,UNC5A,ATP6AP2,NR2F2
cluster_1DEG_all_up	GO:MF	signaling receptor activity	0.216216	0.033543	0.011654	TTR,FZD7,GRIA1,SORCS3,NRP2,ADGRL3,DCC,GABRG3,GPR12,GABRB3,VEGFA,KIT,ERBB4,UNC5A,ATP6AP2,NR2F2
cluster_1DEG_all_up	KEGG	Nicotine addiction	0.0405405	0.214286	0.0102668	GRIA1,GABRG3,GABRB3
cluster_1DEG_all_up	WP	MECP2 and associated Rett syndrome	0.0540541	0.0888889	0.04996	BCL6,MEF2C,GRIA1,SGK1
cluster_2DEG_all	CORUM	GABA-A receptor (GABRA1, GABRB2, GABRG2)	0.0138889	1	0.049837	GABRG2,GABRB2
cluster_2DEG_all	CORUM	GNAI1-GNB4-GNG4 complex	0.0138889	1	0.049837	GNB4,GNG4
cluster_2DEG_all	CORUM	GNAI1-GNB4-GNG5 complex	0.0138889	1	0.049837	GNB4,GNG5
cluster_2DEG_all	CORUM	GABA-A receptor (GABRA1, GABRB2, GABRG2)	0.0138889	1	0.049837	GABRG2,GABRB2
cluster_2DEG_all	GO:BP	multicellular organismal process	0.576389	0.0250226	2.34018e-05	SCG2,FABP7,CELF4,NEUROD2,MARCKSL1,ETV1,GABRG2,FAT3,SERPINI1,GPM6A,PRDM8,NRN1,DCX,VEGFA,NRP2,GPRIN3,NEGR1,PCSK1N,DDIT4,BNIP3,GABRA2,CD24,STC2,TCF4,ENO1,GNB4,VGF,ARMCX1,RAPGEF5,ARID5B,SNX10,SATB2,GRIK2,ATP6AP2,NTRK2,CTNND2,BHLHE22,EPHA3,NECAB1,EZR,HK2,PTPRZ1,ACTG1,GRM5,GNG5,STMN4,TNNT1,PPIA,YBX1,BIN1,UCHL1,SNCA,HSPA1A,SERPINE2,ITGB8,GPX1,TSHZ3,SLC16A1,SELENOK,PRKCE,HK1,ATP1A1,FADS2,SMCHD1,CAMLG,CHL…
cluster_2DEG_all	GO:BP	regulation of biological process	0.798611	0.0196112	0.00064877	GPR22,SCG2,TMSB4X,FABP7,CELF4,CALY,NEUROD2,MARCKSL1,ETV1,GABRG2,LMO3,FAT3,SERPINI1,GPM6A,PRDM8,KHDRBS3,DCX,NKAIN3,VEGFA,NRP2,TTR,GABBR2,NEGR1,PCSK1N,DDIT4,DPP6,DOCK9,FAM162A,BNIP3,GABRA2,CD24,STC2,TCF4,ENO1,GNB4,VGF,SCG5,RAPGEF5,CHGB,ARID5B,SATB2,GRIK2,ATP6AP2,NTRK2,ZNF462,GHITM,CTNND2,BHLHE22,REEP5,EPHA3,NECAB1,EZR,PDK1,HK2,PTPRZ1,ACTG1,GRM5,GNG5,EPS15,STMN4,RABGAP1L,TNNT1,PPIA,YBX1,BIN1,UCHL1,Z…
cluster_2DEG_all	GO:BP	multicellular organism development	0.458333	0.0264635	0.000867195	SCG2,FABP7,CELF4,NEUROD2,MARCKSL1,ETV1,GABRG2,FAT3,SERPINI1,GPM6A,PRDM8,NRN1,DCX,VEGFA,NRP2,GPRIN3,NEGR1,DDIT4,BNIP3,GABRA2,CD24,STC2,TCF4,GNB4,VGF,RAPGEF5,ARID5B,SNX10,SATB2,ATP6AP2,NTRK2,CTNND2,BHLHE22,EPHA3,NECAB1,HK2,PTPRZ1,ACTG1,GRM5,GNG5,STMN4,PPIA,YBX1,BIN1,UCHL1,SNCA,HSPA1A,SERPINE2,ITGB8,GPX1,SMCHD1,CHL1,GSTP1,NRG3,BCHE,SKIL,WASF3,VMP1,IGFBP5,CUX2,FBXW7,CFLAR,C2orf49,GABRB2,GAS7,CSMD1
cluster_2DEG_all	GO:BP	system development	0.416667	0.027894	0.000884148	SCG2,FABP7,CELF4,NEUROD2,MARCKSL1,ETV1,GABRG2,FAT3,SERPINI1,GPM6A,PRDM8,NRN1,DCX,VEGFA,NRP2,GPRIN3,NEGR1,DDIT4,BNIP3,GABRA2,CD24,TCF4,GNB4,VGF,RAPGEF5,ARID5B,SNX10,SATB2,ATP6AP2,NTRK2,CTNND2,BHLHE22,EPHA3,HK2,PTPRZ1,ACTG1,GRM5,GNG5,STMN4,PPIA,BIN1,UCHL1,SNCA,SERPINE2,ITGB8,GPX1,SMCHD1,CHL1,GSTP1,NRG3,BCHE,SKIL,WASF3,IGFBP5,CUX2,FBXW7,CFLAR,GABRB2,GAS7,CSMD1
cluster_2DEG_all	GO:BP	chemical homeostasis	0.173611	0.050813	0.00106953	VEGFA,NEGR1,BNIP3,CD24,STC2,VGF,SNX10,GRIK2,ATP6AP2,GHITM,MCUR1,HK2,GRM5,SNCA,GPX1,SLC16A1,SELENOK,PRKCE,HK1,ATP1A1,GSTP1,IGFBP5,FBXW7,PPARGC1A,CSMD1
cluster_2DEG_all	GO:BP	anatomical structure development	0.513889	0.0246338	0.00134971	SCG2,FABP7,CELF4,NEUROD2,MARCKSL1,ETV1,GABRG2,FAT3,SERPINI1,GPM6A,PRDM8,NRN1,DCX,VEGFA,NRP2,GPRIN3,NEGR1,DDIT4,BNIP3,GABRA2,CD24,STC2,TCF4,GNB4,VGF,RAPGEF5,ARID5B,SNX10,SATB2,ATP6AP2,NTRK2,CTNND2,BHLHE22,EPHA3,NECAB1,EZR,HK2,PTPRZ1,ACTG1,GRM5,GNG5,STMN4,TNNT1,PPIA,YBX1,BIN1,UCHL1,ZBTB18,SNCA,HSPA1A,SERPINE2,ITGB8,CDH18,GPX1,SMCHD1,CHL1,LIN7A,KDM3A,GSTP1,NRG3,BCHE,BIRC2,SKIL,WASF3,VMP1,IGFBP5,CUX2…
cluster_2DEG_all	GO:BP	response to chemical	0.347222	0.0300842	0.00247339	GPR22,SCG2,TMSB4X,CALY,NEUROD2,GABRG2,LMO3,VEGFA,NRP2,DDIT4,FAM162A,BNIP3,CD24,STC2,ENO1,VGF,ARID5B,SNX10,NTRK2,EPHA3,EZR,PDK1,HK2,ACTG1,GRM5,PPIA,YBX1,BIN1,UCHL1,SNCA,HSPA1A,GPX1,SLC16A1,PRKCE,ATP1A1,FADS2,SMARCA5,EGLN3,KDM3A,GSTP1,NRG3,BCHE,GUCY1B1,BIRC2,SKIL,IGFBP5,CFLAR,ANKZF1,PPARGC1A,GABRB2
cluster_2DEG_all	GO:BP	homeostatic process	0.229167	0.0385514	0.0038708	VEGFA,NEGR1,PCSK1N,BNIP3,CD24,STC2,VGF,ARMCX1,SNX10,GRIK2,ATP6AP2,GHITM,MCUR1,HK2,ACTG1,GRM5,SNCA,HSPA1A,GPX1,SLC16A1,SELENOK,PRKCE,HK1,ATP1A1,CAMLG,KDM3A,GSTP1,SKIL,IGFBP5,FBXW7,CFLAR,PPARGC1A,CSMD1
cluster_2DEG_all	GO:BP	biological regulation	0.798611	0.019122	0.00447181	GPR22,SCG2,TMSB4X,FABP7,CELF4,CALY,NEUROD2,MARCKSL1,ETV1,GABRG2,LMO3,FAT3,SERPINI1,GPM6A,PRDM8,KHDRBS3,DCX,NKAIN3,VEGFA,NRP2,TTR,GABBR2,NEGR1,PCSK1N,DDIT4,DPP6,DOCK9,FAM162A,BNIP3,GABRA2,CD24,STC2,TCF4,ENO1,GNB4,VGF,SCG5,RAPGEF5,CHGB,ARID5B,SATB2,GRIK2,ATP6AP2,NTRK2,ZNF462,GHITM,CTNND2,BHLHE22,REEP5,EPHA3,NECAB1,EZR,PDK1,HK2,PTPRZ1,ACTG1,GRM5,GNG5,EPS15,STMN4,RABGAP1L,TNNT1,PPIA,YBX1,BIN1,UCHL1,Z…
cluster_2DEG_all	GO:BP	neurogenesis	0.256944	0.0348728	0.00694965	NEUROD2,ETV1,FAT3,SERPINI1,GPM6A,PRDM8,NRN1,DCX,VEGFA,NRP2,GPRIN3,NEGR1,DDIT4,BNIP3,TCF4,SATB2,NTRK2,CTNND2,BHLHE22,EPHA3,PTPRZ1,ACTG1,GRM5,STMN4,PPIA,BIN1,UCHL1,SERPINE2,CHL1,NRG3,BCHE,SKIL,WASF3,CUX2,CFLAR,GABRB2,GAS7
cluster_2DEG_all	GO:BP	nervous system development	0.319444	0.0304636	0.00759981	FABP7,NEUROD2,MARCKSL1,ETV1,GABRG2,FAT3,SERPINI1,GPM6A,PRDM8,NRN1,DCX,VEGFA,NRP2,GPRIN3,NEGR1,DDIT4,BNIP3,GABRA2,TCF4,GNB4,RAPGEF5,SATB2,ATP6AP2,NTRK2,CTNND2,BHLHE22,EPHA3,PTPRZ1,ACTG1,GRM5,STMN4,PPIA,BIN1,UCHL1,SNCA,SERPINE2,CHL1,GSTP1,NRG3,BCHE,SKIL,WASF3,CUX2,CFLAR,GABRB2,GAS7
cluster_2DEG_all	GO:BP	developmental process	0.527778	0.023363	0.00826278	SCG2,FABP7,CELF4,NEUROD2,MARCKSL1,ETV1,GABRG2,LMO3,FAT3,SERPINI1,GPM6A,PRDM8,NRN1,DCX,VEGFA,NRP2,GPRIN3,NEGR1,DDIT4,BNIP3,GABRA2,CD24,STC2,TCF4,GNB4,VGF,RAPGEF5,ARID5B,SNX10,SATB2,ATP6AP2,NTRK2,CTNND2,BHLHE22,EPHA3,NECAB1,EZR,HK2,PTPRZ1,ACTG1,GRM5,GNG5,STMN4,TNNT1,PPIA,YBX1,BIN1,UCHL1,ZBTB18,SNCA,HSPA1A,SERPINE2,ITGB8,CDH18,GPX1,SELENOK,SMCHD1,CHL1,LIN7A,KDM3A,GSTP1,NRG3,BCHE,BIRC2,SKIL,WASF3,VMP…
cluster_2DEG_all	GO:BP	cellular response to chemical stimulus	0.25	0.035122	0.00905208	GPR22,SCG2,TMSB4X,CALY,NEUROD2,GABRG2,LMO3,VEGFA,DDIT4,FAM162A,BNIP3,STC2,ENO1,NTRK2,EPHA3,EZR,PDK1,GRM5,PPIA,UCHL1,SNCA,HSPA1A,GPX1,PRKCE,ATP1A1,FADS2,EGLN3,KDM3A,GSTP1,BCHE,GUCY1B1,IGFBP5,CFLAR,ANKZF1,PPARGC1A,GABRB2
cluster_2DEG_all	GO:BP	regulation of biological quality	0.305556	0.0304288	0.0165423	CELF4,CALY,NEUROD2,GABRG2,GPM6A,DCX,VEGFA,NRP2,NEGR1,PCSK1N,BNIP3,GABRA2,CD24,STC2,VGF,SCG5,GRIK2,ATP6AP2,NTRK2,EZR,HK2,ACTG1,GRM5,EPS15,PPIA,YBX1,BIN1,SNCA,HSPA1A,TNRC6C,SERPINE2,GPX1,TSHZ3,SLC16A1,PRKCE,ATP1A1,CAMLG,BCHE,WASF3,VMP1,CUX2,FBXW7,PPARGC1A,GABRB2
cluster_2DEG_all	GO:BP	generation of neurons	0.229167	0.0357143	0.0231108	NEUROD2,ETV1,FAT3,SERPINI1,GPM6A,PRDM8,NRN1,DCX,VEGFA,NRP2,GPRIN3,NEGR1,DDIT4,TCF4,SATB2,NTRK2,CTNND2,BHLHE22,EPHA3,PTPRZ1,ACTG1,STMN4,PPIA,BIN1,UCHL1,CHL1,NRG3,BCHE,SKIL,CUX2,CFLAR,GABRB2,GAS7
cluster_2DEG_all	GO:BP	response to oxygen levels	0.0972222	0.0736842	0.023159	VEGFA,DDIT4,FAM162A,BNIP3,CD24,STC2,ENO1,PDK1,HK2,PRKCE,EGLN3,GUCY1B1,BIRC2,CFLAR
cluster_2DEG_all	GO:BP	response to hypoxia	0.0902778	0.0787879	0.0283041	VEGFA,DDIT4,FAM162A,BNIP3,CD24,STC2,ENO1,PDK1,HK2,PRKCE,EGLN3,BIRC2,CFLAR
cluster_2DEG_all	GO:BP	signaling	0.493056	0.0233783	0.0331257	GPR22,SCG2,TMSB4X,CELF4,CALY,NEUROD2,GABRG2,LMO3,DCX,VEGFA,NRP2,TTR,GABBR2,NEGR1,PCSK1N,DDIT4,DOCK9,FAM162A,BNIP3,GABRA2,CD24,STC2,ENO1,GNB4,VGF,SCG5,RAPGEF5,CHGB,ARID5B,GRIK2,ATP6AP2,NTRK2,GHITM,CTNND2,EPHA3,EZR,PDK1,GRM5,GNG5,EPS15,PPIA,UCHL1,SNCA,HSPA1A,SLA,SERPINE2,ITGB8,GPX1,TSHZ3,SLC16A1,SELENOK,GNG4,PRKCE,ATP1A1,CAMLG,CHL1,LIN7A,KDM3A,GSTP1,NRG3,BCHE,GUCY1B1,SIPA1L2,BIRC2,CNIH1,SKIL,IGFBP5…
cluster_2DEG_all	GO:BP	regulation of cellular process	0.756944	0.0191228	0.0340281	GPR22,SCG2,TMSB4X,FABP7,CELF4,CALY,NEUROD2,MARCKSL1,ETV1,LMO3,FAT3,SERPINI1,GPM6A,PRDM8,KHDRBS3,DCX,VEGFA,NRP2,TTR,GABBR2,NEGR1,PCSK1N,DDIT4,DPP6,DOCK9,FAM162A,BNIP3,CD24,STC2,TCF4,ENO1,GNB4,VGF,SCG5,RAPGEF5,CHGB,ARID5B,SATB2,GRIK2,ATP6AP2,NTRK2,ZNF462,GHITM,CTNND2,BHLHE22,REEP5,EPHA3,NECAB1,EZR,PDK1,HK2,PTPRZ1,ACTG1,GRM5,GNG5,EPS15,STMN4,RABGAP1L,PPIA,YBX1,BIN1,UCHL1,ZBTB18,TTC28,DDAH2,SNCA,HSPA…
cluster_2DEG_all	GO:CC	synapse	0.256944	0.0386625	0.000460703	CELF4,CALY,GABRG2,GPM6A,NRN1,DCX,NRP2,GABBR2,NEGR1,BNIP3,GABRA2,GNB4,VGF,GRIK2,ATP6AP2,NTRK2,CTNND2,PTPRZ1,ACTG1,GRM5,EPS15,YBX1,BIN1,SNCA,SERPINE2,SLC16A1,CADM2,GNG4,PRKCE,ATP1A1,FAM171B,LIN7A,NRG3,GUCY1B1,SIPA1L2,WASF3,GABRB2
cluster_2DEG_all	GO:CC	cell junction	0.298611	0.0324284	0.00389643	CELF4,CALY,GABRG2,GPM6A,NRN1,DCX,VEGFA,NRP2,GABBR2,NEGR1,BNIP3,GABRA2,GNB4,VGF,GRIK2,ATP6AP2,NTRK2,CTNND2,EZR,PTPRZ1,ACTG1,GRM5,EPS15,PPIA,YBX1,BIN1,SNCA,HSPA1A,SERPINE2,ITGB8,CDH18,SLC16A1,CADM2,GNG4,PRKCE,ATP1A1,FAM171B,LIN7A,NRG3,GUCY1B1,SIPA1L2,WASF3,GABRB2
cluster_2DEG_all	GO:CC	postsynapse	0.152778	0.0466102	0.0368248	CELF4,CALY,GABRG2,GPM6A,NRN1,NRP2,GABBR2,NEGR1,BNIP3,GABRA2,GRIK2,ATP6AP2,NTRK2,CTNND2,GRM5,EPS15,BIN1,SNCA,ATP1A1,LIN7A,WASF3,GABRB2
cluster_2DEG_all	GO:MF	molecular transducer activity	0.159722	0.048218	0.010914	GPR22,SCG2,GABRG2,VEGFA,NRP2,TTR,GABBR2,GABRA2,STC2,VGF,CHGB,GRIK2,ATP6AP2,NTRK2,EPHA3,PTPRZ1,GRM5,HSPA1A,PRKCE,NRG3,GUCY1B1,IGFBP5,GABRB2
cluster_2DEG_all	GO:MF	signaling receptor activity	0.159722	0.048218	0.010914	GPR22,SCG2,GABRG2,VEGFA,NRP2,TTR,GABBR2,GABRA2,STC2,VGF,CHGB,GRIK2,ATP6AP2,NTRK2,EPHA3,PTPRZ1,GRM5,HSPA1A,PRKCE,NRG3,GUCY1B1,IGFBP5,GABRB2
cluster_2DEG_all	HP	Encephalopathy	0.0902778	0.058296	0.0276234	NEUROD2,GABRG2,SERPINI1,DCX,GABBR2,ATP5F1E,GABRA2,TCF4,GRIK2,NTRK2,LRPPRC,CUX2,GABRB2
cluster_2DEG_all	HP	Dyskinesia	0.0694444	0.075188	0.0313982	NEUROD2,GABRG2,GABBR2,GABRA2,NTRK2,UCHL1,SNCA,LRPPRC,CUX2,GABRB2
cluster_2DEG_all	KEGG	GABAergic synapse	0.0486111	0.148936	0.000367108	GABRG2,GABBR2,GABRA2,GNB4,GNG5,GNG4,GABRB2
cluster_2DEG_all	KEGG	Morphine addiction	0.0486111	0.145833	0.000424735	GABRG2,GABBR2,GABRA2,GNB4,GNG5,GNG4,GABRB2
cluster_2DEG_all	KEGG	Neuroactive ligand-receptor interaction	0.0486111	0.0958904	0.00699794	GABRG2,GABBR2,GABRA2,VGF,GRIK2,GRM5,GABRB2
cluster_2DEG_all	KEGG	Retrograde endocannabinoid signaling	0.0486111	0.0909091	0.00985322	GABRG2,GABRA2,GNB4,GRM5,GNG5,GNG4,GABRB2
cluster_2DEG_all	KEGG	HIF-1 signaling pathway	0.0416667	0.105263	0.0138161	VEGFA,ENO1,PDK1,HK2,HK1,EGLN3
cluster_2DEG_all	KEGG	Neomycin, kanamycin and gentamicin biosynthesis	0.0138889	1	0.0188777	HK2,HK1
cluster_2DEG_all	REAC	GABA receptor activation	0.0486111	0.241379	0.00595218	GABRG2,GABBR2,GABRA2,GNB4,GNG5,GNG4,GABRB2
cluster_2DEG_all	TF	Factor: POU2F1; motif: ATTTGCATN; match class: 1	0.0902778	0.0751445	0.0486548	GPR22,TMSB4X,ETV1,GPRIN3,NECAB1,ZBTB18,SLA,SERPINE2,HS6ST2,CDH18,CHL1,BCHE,SIPA1L2
cluster_2DEG_all	WP	GABA receptor signaling	0.0277778	0.235294	0.0159998	GABRG2,GABBR2,GABRA2,GABRB2
cluster_2DEG_all	WP	Glucose metabolism in triple negative breast cancer cells	0.0208333	0.428571	0.018776	PDK1,SLC16A1,HK1
cluster_2DEG_all	WP	mBDNF and proBDNF regulation of GABA neurotransmission	0.0277778	0.222222	0.0203456	GABRG2,GABRA2,NTRK2,GABRB2
cluster_2DEG_all	WP	WIKIPATHWAYS	0.590278	0.01927	0.0210398	GPR22,TMSB4X,FABP7,CELF4,NEUROD2,GABRG2,DCX,VEGFA,NRP2,GABBR2,FDFT1,DDIT4,ATP5F1E,BNIP3,GABRA2,CD24,TCF4,ENO1,GNB4,ARMCX1,RAPGEF5,ARID5B,SNX10,SATB2,GRIK2,ATP6AP2,NTRK2,ZNF462,GHITM,CTNND2,EPHA3,EZR,PDK1,HK2,PTPRZ1,ACTG1,GRM5,GNG5,EPS15,TNNT1,PPIA,YBX1,BIN1,UCHL1,B3GAT2,DDAH2,SNCA,HSPA1A,TNRC6C,SERPINE2,ITGB8,HS6ST2,CDH18,GPX1,TSHZ3,SLC16A1,CADM2,SELENOK,GNG4,PRKCE,HK1,SLC16A3,ATP1A1,FADS2,SMARCA…
cluster_2DEG_all_down	WP	Omega 6 fatty acids in senescence	0.0731707	0.176471	0.0060359	GPX1,FADS2,GSTP1
cluster_2DEG_all_down	WP	Omega 3 fatty acids in senescence	0.0487805	0.285714	0.0498738	FADS2,GSTP1
cluster_2DEG_all_up	CORUM	GABA-A receptor (GABRA1, GABRB2, GABRG2)	0.0194175	1	0.0498564	GABRG2,GABRB2
cluster_2DEG_all_up	CORUM	GNAI1-GNB4-GNG4 complex	0.0194175	1	0.0498564	GNB4,GNG4
cluster_2DEG_all_up	CORUM	GABA-A receptor (GABRA1, GABRB2, GABRG2)	0.0194175	1	0.0498564	GABRG2,GABRB2
cluster_2DEG_all_up	GO:BP	chemical homeostasis	0.203883	0.0426829	0.000793573	VEGFA,NEGR1,BNIP3,STC2,VGF,SNX10,GRIK2,ATP6AP2,GHITM,HK2,GRM5,SNCA,SLC16A1,SELENOK,PRKCE,HK1,ATP1A1,IGFBP5,FBXW7,PPARGC1A,CSMD1
cluster_2DEG_all_up	GO:BP	response to oxygen levels	0.126214	0.0684211	0.00277582	VEGFA,DDIT4,FAM162A,BNIP3,STC2,ENO1,PDK1,HK2,PRKCE,EGLN3,GUCY1B1,BIRC2,CFLAR
cluster_2DEG_all_up	GO:BP	homeostatic process	0.262136	0.0315421	0.00313127	VEGFA,NEGR1,BNIP3,STC2,VGF,ARMCX1,SNX10,GRIK2,ATP6AP2,GHITM,HK2,GRM5,SNCA,HSPA1A,SLC16A1,SELENOK,PRKCE,HK1,ATP1A1,CAMLG,KDM3A,SKIL,IGFBP5,FBXW7,CFLAR,PPARGC1A,CSMD1
cluster_2DEG_all_up	GO:BP	response to hypoxia	0.116505	0.0727273	0.00478258	VEGFA,DDIT4,FAM162A,BNIP3,STC2,ENO1,PDK1,HK2,PRKCE,EGLN3,BIRC2,CFLAR
cluster_2DEG_all_up	GO:BP	response to decreased oxygen levels	0.116505	0.0689655	0.00857427	VEGFA,DDIT4,FAM162A,BNIP3,STC2,ENO1,PDK1,HK2,PRKCE,EGLN3,BIRC2,CFLAR
cluster_2DEG_all_up	GO:BP	cellular response to hypoxia	0.0873786	0.102273	0.0116461	VEGFA,FAM162A,BNIP3,STC2,ENO1,PDK1,PRKCE,EGLN3,CFLAR
cluster_2DEG_all_up	GO:BP	response to chemical	0.368932	0.022864	0.0171	GPR22,SCG2,CALY,GABRG2,LMO3,VEGFA,NRP2,DDIT4,FAM162A,BNIP3,STC2,ENO1,VGF,ARID5B,SNX10,NTRK2,PDK1,HK2,GRM5,BIN1,SNCA,HSPA1A,SLC16A1,PRKCE,ATP1A1,SMARCA5,EGLN3,KDM3A,NRG3,BCHE,GUCY1B1,BIRC2,SKIL,IGFBP5,CFLAR,ANKZF1,PPARGC1A,GABRB2
cluster_2DEG_all_up	GO:BP	cellular response to decreased oxygen levels	0.0873786	0.0957447	0.0206201	VEGFA,FAM162A,BNIP3,STC2,ENO1,PDK1,PRKCE,EGLN3,CFLAR
cluster_2DEG_all_up	GO:BP	signaling	0.533981	0.01811	0.0237554	GPR22,SCG2,CELF4,CALY,GABRG2,LMO3,VEGFA,NRP2,TTR,GABBR2,NEGR1,DDIT4,DOCK9,FAM162A,BNIP3,GABRA2,STC2,ENO1,GNB4,VGF,SCG5,RAPGEF5,CHGB,ARID5B,GRIK2,ATP6AP2,NTRK2,GHITM,CTNND2,PDK1,GRM5,EPS15,SNCA,HSPA1A,ITGB8,TSHZ3,SLC16A1,SELENOK,GNG4,PRKCE,ATP1A1,CAMLG,LIN7A,KDM3A,NRG3,BCHE,GUCY1B1,SIPA1L2,BIRC2,CNIH1,SKIL,IGFBP5,FBXW7,CFLAR,GABRB2
cluster_2DEG_all_up	GO:BP	cellular response to oxygen levels	0.0873786	0.0873786	0.0451242	VEGFA,FAM162A,BNIP3,STC2,ENO1,PDK1,PRKCE,EGLN3,CFLAR
cluster_2DEG_all_up	GO:CC	synapse	0.300971	0.0323929	0.000123498	CELF4,CALY,GABRG2,NRN1,NRP2,GABBR2,NEGR1,BNIP3,GABRA2,GNB4,VGF,GRIK2,ATP6AP2,NTRK2,CTNND2,GRM5,EPS15,BIN1,SNCA,SLC16A1,CADM2,GNG4,PRKCE,ATP1A1,FAM171B,LIN7A,NRG3,GUCY1B1,SIPA1L2,WASF3,GABRB2
cluster_2DEG_all_up	GO:CC	postsynapse	0.203883	0.0444915	0.000382566	CELF4,CALY,GABRG2,NRN1,NRP2,GABBR2,NEGR1,BNIP3,GABRA2,GRIK2,ATP6AP2,NTRK2,CTNND2,GRM5,EPS15,BIN1,SNCA,ATP1A1,LIN7A,WASF3,GABRB2
cluster_2DEG_all_up	GO:CC	cell junction	0.339806	0.0263952	0.00179805	CELF4,CALY,GABRG2,NRN1,VEGFA,NRP2,GABBR2,NEGR1,BNIP3,GABRA2,GNB4,VGF,GRIK2,ATP6AP2,NTRK2,CTNND2,GRM5,EPS15,BIN1,SNCA,HSPA1A,ITGB8,CDH18,SLC16A1,CADM2,GNG4,PRKCE,ATP1A1,FAM171B,LIN7A,NRG3,GUCY1B1,SIPA1L2,WASF3,GABRB2
cluster_2DEG_all_up	GO:CC	GABA receptor complex	0.038835	0.5	0.033747	GABRG2,GABBR2,GABRA2,GABRB2
cluster_2DEG_all_up	GO:MF	molecular transducer activity	0.203883	0.0440252	0.000460769	GPR22,SCG2,GABRG2,VEGFA,NRP2,TTR,GABBR2,GABRA2,STC2,VGF,CHGB,GRIK2,ATP6AP2,NTRK2,GRM5,HSPA1A,PRKCE,NRG3,GUCY1B1,IGFBP5,GABRB2
cluster_2DEG_all_up	GO:MF	signaling receptor activity	0.203883	0.0440252	0.000460769	GPR22,SCG2,GABRG2,VEGFA,NRP2,TTR,GABBR2,GABRA2,STC2,VGF,CHGB,GRIK2,ATP6AP2,NTRK2,GRM5,HSPA1A,PRKCE,NRG3,GUCY1B1,IGFBP5,GABRB2
cluster_2DEG_all_up	GO:MF	signaling receptor activator activity	0.0970874	0.0757576	0.0410733	SCG2,VEGFA,TTR,STC2,VGF,CHGB,HSPA1A,PRKCE,NRG3,IGFBP5
cluster_2DEG_all_up	HP	EEG with multifocal slow activity	0.0485437	0.142857	0.0353072	GABRG2,GABBR2,GABRA2,NTRK2,GABRB2
cluster_2DEG_all_up	KEGG	GABAergic synapse	0.0582524	0.12766	0.000630319	GABRG2,GABBR2,GABRA2,GNB4,GNG4,GABRB2
cluster_2DEG_all_up	KEGG	Morphine addiction	0.0582524	0.125	0.000714491	GABRG2,GABBR2,GABRA2,GNB4,GNG4,GABRB2
cluster_2DEG_all_up	KEGG	Neuroactive ligand-receptor interaction	0.0679612	0.0958904	0.00073971	GABRG2,GABBR2,GABRA2,VGF,GRIK2,GRM5,GABRB2
cluster_2DEG_all_up	KEGG	HIF-1 signaling pathway	0.0582524	0.105263	0.00196282	VEGFA,ENO1,PDK1,HK2,HK1,EGLN3
cluster_2DEG_all_up	KEGG	Neomycin, kanamycin and gentamicin biosynthesis	0.0194175	1	0.00893735	HK2,HK1
cluster_2DEG_all_up	KEGG	Retrograde endocannabinoid signaling	0.0582524	0.0779221	0.0108909	GABRG2,GABRA2,GNB4,GRM5,GNG4,GABRB2
cluster_2DEG_all_up	KEGG	Nicotine addiction	0.0291262	0.214286	0.0298081	GABRG2,GABRA2,GABRB2
cluster_2DEG_all_up	REAC	GABA receptor activation	0.0582524	0.206897	0.0183883	GABRG2,GABBR2,GABRA2,GNB4,GNG4,GABRB2
cluster_2DEG_all_up	WP	GABA receptor signaling	0.038835	0.235294	0.00397589	GABRG2,GABBR2,GABRA2,GABRB2
cluster_2DEG_all_up	WP	mBDNF and proBDNF regulation of GABA neurotransmission	0.038835	0.222222	0.00507214	GABRG2,GABRA2,NTRK2,GABRB2
cluster_2DEG_all_up	WP	Glucose metabolism in triple negative breast cancer cells	0.0291262	0.428571	0.00638435	PDK1,SLC16A1,HK1
cluster_2DEG_all_up	WP	Photodynamic therapy induced HIF 1 survival signaling	0.038835	0.173913	0.0141167	VEGFA,BNIP3,SLC16A1,HK1
cluster_2DEG_all_up	WP	Effect of omega 3 PUFA on Huntington 39 s disease pathways	0.0582524	0.0821918	0.0170892	GABRG2,BNIP3,GABRA2,NTRK2,PPARGC1A,GABRB2
cluster_2DEG_all_up	WP	Fragile X syndrome	0.0582524	0.0769231	0.0247538	GABRG2,NTRK2,PDK1,GRM5,SLC16A1,GABRB2
cluster_2DEG_all_up	WP	Lactate shuttle in glial cells	0.0291262	0.25	0.0386745	SLC16A1,HK1,SLC16A3
cluster_2DEG_all_up	WP	Clear cell renal cell carcinoma pathways	0.0485437	0.0909091	0.0419316	VEGFA,ENO1,RAPGEF5,HK2,HK1
cluster_3DEG_all	CORUM	ProTalpha C2 complex	0.0869565	0.666667	0.0023002	MARCKSL1,ACTB
cluster_3DEG_all	HP	Mild global developmental delay	0.173913	0.0701754	0.0100971	MAP1B,SOX3,ACTB,SOX9
cluster_3DEG_all	WP	Fatty acid transporters	0.0869565	0.285714	0.0138807	FABP7,DBI
cluster_3DEG_all	WP	Cell lineage map for neuronal differentiation	0.130435	0.0535714	0.035256	FABP7,DCX,SOX9
cluster_3DEG_all_down	CORUM	ProTalpha C2 complex	0.133333	0.666667	0.000205869	MARCKSL1,ACTB
cluster_3DEG_all_down	CORUM	Emerin-actin-NMI complex	0.0666667	1	0.049858	ACTB
cluster_3DEG_all_down	CORUM	GNAI1-GNB5-GNG11 complex	0.0666667	1	0.049858	GNG11
cluster_3DEG_all_down	CORUM	GNAI1-GNB3-GNG11 complex	0.0666667	1	0.049858	GNG11
cluster_3DEG_all_down	CORUM	Pre-initiation complex (PIC)	0.0666667	1	0.049858	ACTB
cluster_3DEG_all_down	HP	Mild global developmental delay	0.266667	0.0701754	0.00134736	MAP1B,SOX3,ACTB,SOX9
cluster_3DEG_all_down	HP	Retinoschisis	0.133333	0.4	0.0235789	ACTB,OAT
cluster_3DEG_all_down	WP	Fatty acid transporters	0.133333	0.285714	0.00557885	FABP7,DBI
cluster_3DEG_all_down	WP	Cell lineage map for neuronal differentiation	0.2	0.0535714	0.00902668	FABP7,DCX,SOX9
cluster_3DEG_all_up	GO:BP	response to hypoxia	0.625	0.030303	0.002857	BNIP3,DDIT4,FAM162A,ENO1,ADM
cluster_3DEG_all_up	GO:BP	response to decreased oxygen levels	0.625	0.0287356	0.00372948	BNIP3,DDIT4,FAM162A,ENO1,ADM
cluster_3DEG_all_up	GO:BP	response to oxygen levels	0.625	0.0263158	0.00579527	BNIP3,DDIT4,FAM162A,ENO1,ADM
cluster_3DEG_all_up	GO:BP	pyruvate metabolic process	0.5	0.0571429	0.00707208	DDIT4,ENO1,SLC16A3,ENO2
cluster_3DEG_all_up	KEGG	Glycolysis / Gluconeogenesis	0.25	0.0740741	0.00932785	ENO1,ENO2
cluster_3DEG_all_up	KEGG	Biosynthesis of amino acids	0.25	0.0588235	0.0148676	ENO1,ENO2
cluster_3DEG_all_up	KEGG	RNA degradation	0.25	0.0363636	0.0390309	ENO1,ENO2
cluster_3DEG_all_up	KEGG	HIF-1 signaling pathway	0.25	0.0350877	0.0419153	ENO1,ENO2
cluster_3DEG_all_up	WP	Glycolysis and gluconeogenesis	0.25	0.1	0.0122634	ENO1,ENO2
cluster_3DEG_all_up	WP	Metabolic reprogramming in colon cancer	0.25	0.0645161	0.0298833	ENO1,SLC16A3
cluster_4DEG_all	GO:BP	system development	0.826087	0.0088331	2.61979e-05	FABP7,LHX2,SMOC1,GJA1,SEZ6L,DLX1,KIF26B,CHL1,NTRK2,IER2,DLX2,PPIA,SFRP1,NRXN1,SOX4,MEIS2,ZEB2,EMX2,PLS3
cluster_4DEG_all	GO:BP	nervous system development	0.695652	0.010596	0.000227398	FABP7,LHX2,GJA1,SEZ6L,DLX1,CHL1,NTRK2,IER2,DLX2,PPIA,SFRP1,NRXN1,SOX4,MEIS2,ZEB2,EMX2
cluster_4DEG_all	GO:BP	multicellular organism development	0.826087	0.00761828	0.000374052	FABP7,LHX2,SMOC1,GJA1,SEZ6L,DLX1,KIF26B,CHL1,NTRK2,IER2,DLX2,PPIA,SFRP1,NRXN1,SOX4,MEIS2,ZEB2,EMX2,PLS3
cluster_4DEG_all	GO:BP	visual system development	0.347826	0.0373832	0.000633184	LHX2,SMOC1,GJA1,DLX1,NTRK2,DLX2,SOX4,MEIS2
cluster_4DEG_all	GO:BP	eye development	0.347826	0.0373832	0.000633184	LHX2,SMOC1,GJA1,DLX1,NTRK2,DLX2,SOX4,MEIS2
cluster_4DEG_all	GO:BP	sensory system development	0.347826	0.037037	0.00068113	LHX2,SMOC1,GJA1,DLX1,NTRK2,DLX2,SOX4,MEIS2
cluster_4DEG_all	GO:BP	neurogenesis	0.565217	0.0122526	0.00342344	LHX2,GJA1,DLX1,CHL1,NTRK2,IER2,DLX2,PPIA,SFRP1,NRXN1,SOX4,ZEB2,EMX2
cluster_4DEG_all	GO:BP	multicellular organismal process	0.869565	0.00602954	0.00527184	FABP7,LHX2,SMOC1,GJA1,SEZ6L,DLX1,KIF26B,GAPDH,CHL1,NTRK2,IER2,DLX2,PPIA,SFRP1,NRXN1,SOX4,MEIS2,ZEB2,EMX2,PLS3
cluster_4DEG_all	GO:BP	generation of neurons	0.521739	0.012987	0.0078054	LHX2,GJA1,DLX1,CHL1,NTRK2,IER2,DLX2,PPIA,SFRP1,NRXN1,SOX4,EMX2
cluster_4DEG_all	GO:BP	anatomical structure development	0.826087	0.0063249	0.0100499	FABP7,LHX2,SMOC1,GJA1,SEZ6L,DLX1,KIF26B,CHL1,NTRK2,IER2,DLX2,PPIA,SFRP1,NRXN1,SOX4,MEIS2,ZEB2,EMX2,PLS3
cluster_4DEG_all	GO:BP	sensory organ development	0.347826	0.0260586	0.0104438	LHX2,SMOC1,GJA1,DLX1,NTRK2,DLX2,SOX4,MEIS2
cluster_4DEG_all	GO:BP	brain development	0.391304	0.0198675	0.0149919	LHX2,DLX1,NTRK2,DLX2,SFRP1,NRXN1,SOX4,MEIS2,EMX2
cluster_4DEG_all	GO:BP	central nervous system development	0.434783	0.0155521	0.0258074	LHX2,DLX1,NTRK2,DLX2,SFRP1,NRXN1,SOX4,MEIS2,ZEB2,EMX2
cluster_4DEG_all	GO:BP	head development	0.391304	0.018595	0.0262725	LHX2,DLX1,NTRK2,DLX2,SFRP1,NRXN1,SOX4,MEIS2,EMX2
cluster_4DEG_all	GO:BP	pattern specification process	0.304348	0.0301724	0.026474	LHX2,GJA1,DLX1,DLX2,SFRP1,MEIS2,EMX2
cluster_4DEG_all	GO:BP	animal organ morphogenesis	0.391304	0.0183673	0.0291542	GJA1,DLX1,KIF26B,NTRK2,DLX2,SFRP1,SOX4,MEIS2,EMX2
cluster_4DEG_all	GO:BP	developmental process	0.826087	0.00584076	0.0402029	FABP7,LHX2,SMOC1,GJA1,SEZ6L,DLX1,KIF26B,CHL1,NTRK2,IER2,DLX2,PPIA,SFRP1,NRXN1,SOX4,MEIS2,ZEB2,EMX2,PLS3
cluster_4DEG_all	GO:BP	neuron differentiation	0.478261	0.0126147	0.0449072	LHX2,DLX1,CHL1,NTRK2,IER2,DLX2,PPIA,SFRP1,NRXN1,SOX4,EMX2
cluster_4DEG_all	TF	Factor: EVX1; motif: NNTNATTANN	0.608696	0.00988701	0.0116163	FABP7,HMGN2,GJA1,SEZ6L,DLX1,CHL1,DLX2,PPIA,SFRP1,SOX4,MEIS2,ZEB2,EMX2,PLS3
cluster_4DEG_all	TF	Factor: HOXA1; motif: NTAATTAN	0.478261	0.0130486	0.0319494	HMGN2,GJA1,DLX1,CHL1,DLX2,PPIA,SFRP1,SOX4,MEIS2,EMX2,PLS3
cluster_4DEG_all	TF	Factor: hoxd1; motif: NTAATTAS	0.478261	0.0130486	0.0319494	HMGN2,GJA1,DLX1,CHL1,DLX2,PPIA,SFRP1,SOX4,MEIS2,EMX2,PLS3
cluster_4DEG_all	TF	Factor: EVX2; motif: NNTNATTANN	0.565217	0.0100541	0.0358248	FABP7,HMGN2,GJA1,SEZ6L,DLX1,CHL1,DLX2,PPIA,SFRP1,SOX4,MEIS2,EMX2,PLS3
cluster_4DEG_all	WP	Sudden infant death syndrome SIDS susceptibility pathways	0.173913	0.0540541	0.00280485	GJA1,GAPDH,NTRK2,DLX2
cluster_4DEG_all	WP	Mammary gland development embryonic development stage 1 of 4	0.0869565	0.25	0.0184822	SFRP1,ZEB2
cluster_4DEG_all_down	WP	Markers of kidney cell lineage	0.2	0.0869565	0.027252	SFRP1,EMX2
cluster_4DEG_all_up	GO:BP	visual system development	0.461538	0.0280374	0.00616217	SMOC1,GJA1,DLX1,NTRK2,DLX2,SOX4
cluster_4DEG_all_up	GO:BP	eye development	0.461538	0.0280374	0.00616217	SMOC1,GJA1,DLX1,NTRK2,DLX2,SOX4
cluster_4DEG_all_up	GO:BP	sensory system development	0.461538	0.0277778	0.00651238	SMOC1,GJA1,DLX1,NTRK2,DLX2,SOX4
cluster_4DEG_all_up	HP	Large earlobe	0.230769	0.1	0.00756515	SMOC1,GJA1,ZEB2
cluster_4DEG_all_up	HP	Intellectual disability, severe	0.384615	0.019084	0.0138399	SMOC1,NTRK2,NRXN1,SOX4,ZEB2
cluster_4DEG_all_up	WP	Sudden infant death syndrome SIDS susceptibility pathways	0.230769	0.0405405	0.013336	GJA1,NTRK2,DLX2
cluster_6DEG_all	CORUM	GAIT complex	1	0.5	0.0499424	GAPDH
cluster_6DEG_all	KEGG	Glycolysis / Gluconeogenesis	1	0.037037	0.049933	GAPDH
cluster_6DEG_all	WP	HIF1A and PPARG in hypertrophic cardiomyopathy	1	0.2	0.0277614	GAPDH
cluster_6DEG_all	WP	Aerobic glycolysis augmented	1	0.142857	0.038866	GAPDH
cluster_6DEG_all	WP	Glycolysis in senescence	1	0.142857	0.038866	GAPDH
cluster_6DEG_all	WP	Cori cycle	1	0.125	0.0444183	GAPDH
cluster_6DEG_all_down	CORUM	GAIT complex	1	0.5	0.0499424	GAPDH
cluster_6DEG_all_down	KEGG	Glycolysis / Gluconeogenesis	1	0.037037	0.049933	GAPDH
cluster_6DEG_all_down	WP	HIF1A and PPARG in hypertrophic cardiomyopathy	1	0.2	0.0277614	GAPDH
cluster_6DEG_all_down	WP	Glycolysis in senescence	1	0.142857	0.038866	GAPDH
cluster_6DEG_all_down	WP	Aerobic glycolysis augmented	1	0.142857	0.038866	GAPDH
cluster_6DEG_all_down	WP	Cori cycle	1	0.125	0.0444183	GAPDH
cluster_7DEG_all	WP	Physico chemical features and toxicity associated pathways	0.285714	0.0465116	0.0400716	GRIA1,TMSB4X
cluster_7DEG_all_down	CORUM	GAIT complex	0.5	0.5	0.0499399	GAPDH
cluster_7DEG_all_down	WP	VEGFA VEGFR2 signaling	1	0.00760456	0.0280281	GAPDH,TMSB4X
cluster_7DEG_all_down	WP	HIF1A and PPARG in hypertrophic cardiomyopathy	0.5	0.2	0.0413307	GAPDH
cluster_7DEG_all_down	WP	Genes targeted by miRNAs in adipocytes	0.5	0.166667	0.0495944	TMSB4X
cluster_9DEG_all	WP	Mammary gland development embryonic development stage 1 of 4	0.285714	0.25	0.00125689	ZEB2,SFRP1
cluster_9DEG_all	WP	Hair follicle development cytodifferentiation stage 3 of 3	0.285714	0.0526316	0.0312477	LHX2,SFRP1
cluster_9DEG_all_down	WP	Hair follicle development cytodifferentiation stage 3 of 3	0.5	0.0526316	0.00591575	LHX2,SFRP1
cluster_9DEG_all_down	WP	Arachidonate epoxygenase epoxide hydrolase	0.25	1	0.0286423	GSTP1
cluster_9DEG_all_up	HP	Broad hallux	0.666667	0.0465116	0.0304126	DLX5,ZEB2
cluster_9DEG_all_up	HP	Broad toe	0.666667	0.0392157	0.0429189	DLX5,ZEB2
