## Supplementary Table 8 for "Inhibition of the neurodevelopmental disorder-associated 16p11.2 gene *QPRT* leads to altered cell type distribution in human stem cell-derived cerebral organoids"

### Sheet: Sheet1
Geneset	Testlist	value.OR	value.LCI	value.UCI	value.pval	value.adj.pval
cluster_0DEG_all	07_ASD_SFARI_all	3.37023	1.50173	6.86072	0.00197262	0.97842
cluster_0DEG_all_down	07_ASD_SFARI_all	1.65178	0.184751	6.97822	0.363781	1
cluster_0DEG_all_up	07_ASD_SFARI_all	4.5245	1.75779	10.3923	0.00115756	0.575307
cluster_1DEG_all	07_ASD_SFARI_all	2.33068	1.18322	4.24375	0.00938559	1
cluster_1DEG_all_down	07_ASD_SFARI_all	1.07902	0.0253578	7.20206	0.618909	1
cluster_1DEG_all_up	07_ASD_SFARI_all	2.57481	1.26094	4.83094	0.00517042	1
cluster_10DEG_all	07_ASD_SFARI_all	0	0	3.40147	0.62387	1
cluster_10DEG_all_down	07_ASD_SFARI_all	0	0	6.26501	1	1
cluster_10DEG_all_up	07_ASD_SFARI_all	0	0	9.74394	1	1
cluster_11DEG_all	07_ASD_SFARI_all	3.50922	0.0711777	35.5162	0.291355	1
cluster_11DEG_all_down	07_ASD_SFARI_all	0	0	542.4	1	1
cluster_11DEG_all_up	07_ASD_SFARI_all	4.6791	0.0890367	58.3811	0.240814	1
cluster_12DEG_all	07_ASD_SFARI_all	0	0	#NUM!	1	1
cluster_12DEG_all_down	07_ASD_SFARI_all	0	0	#NUM!	1	1
cluster_12DEG_all_up	07_ASD_SFARI_all	0	0	#NUM!	1	1
cluster_13DEG_all	07_ASD_SFARI_all	0	0	#NUM!	1	1
cluster_13DEG_all_down	07_ASD_SFARI_all	0	0	#NUM!	1	1
cluster_13DEG_all_up	07_ASD_SFARI_all	0	0	#NUM!	1	1
cluster_2DEG_all	07_ASD_SFARI_all	2.56754	1.56136	4.05404	0.000183777	0.0924397
cluster_2DEG_all_down	07_ASD_SFARI_all	2.28462	0.78555	5.48358	0.0635057	1
cluster_2DEG_all_up	07_ASD_SFARI_all	2.65703	1.47549	4.5211	0.00074125	0.371366
cluster_3DEG_all	07_ASD_SFARI_all	1.22024	0.139207	4.95404	0.681258	1
cluster_3DEG_all_down	07_ASD_SFARI_all	2.00626	0.220903	8.75911	0.288759	1
cluster_3DEG_all_up	07_ASD_SFARI_all	0	0	7.11515	1	1
cluster_4DEG_all	07_ASD_SFARI_all	3.70818	1.0791	10.3056	0.0189841	1
cluster_4DEG_all_down	07_ASD_SFARI_all	3.12204	0.327694	15.126	0.163462	1
cluster_4DEG_all_up	07_ASD_SFARI_all	4.21983	0.744684	16.4345	0.0508494	1
cluster_5DEG_all	07_ASD_SFARI_all	0	0	74.624	1	1
cluster_5DEG_all_down	07_ASD_SFARI_all	0	0	#NUM!	1	1
cluster_5DEG_all_up	07_ASD_SFARI_all	0	0	74.624	1	1
cluster_6DEG_all	07_ASD_SFARI_all	0	0	74.624	1	1
cluster_6DEG_all_down	07_ASD_SFARI_all	0	0	74.624	1	1
cluster_6DEG_all_up	07_ASD_SFARI_all	0	0	#NUM!	1	1
cluster_7DEG_all	07_ASD_SFARI_all	1.75417	0.0394838	13.1113	0.462074	1
cluster_7DEG_all_down	07_ASD_SFARI_all	0	0	33.9999	1	1
cluster_7DEG_all_up	07_ASD_SFARI_all	2.8074	0.0592841	25.1274	0.338536	1
cluster_8DEG_all	07_ASD_SFARI_all	0	0	33.9999	1	1
cluster_8DEG_all_down	07_ASD_SFARI_all	0	0	33.9999	1	1
cluster_8DEG_all_up	07_ASD_SFARI_all	0	0	#NUM!	1	1
cluster_9DEG_all	07_ASD_SFARI_all	2.00493	0.0444313	15.637	0.423694	1
cluster_9DEG_all_down	07_ASD_SFARI_all	3.50922	0.0711777	35.5162	0.291355	1
cluster_9DEG_all_up	07_ASD_SFARI_all	0	0	33.9999	1	1
cluster_0DEG_all	07_ASD_SFARI_syndromic	5.87035	1.80309	14.912	0.00244013	1
cluster_0DEG_all_down	07_ASD_SFARI_syndromic	3.01454	0.072021	19.2708	0.294109	1
cluster_0DEG_all_up	07_ASD_SFARI_syndromic	7.586	1.91983	21.8815	0.00285568	1
cluster_1DEG_all	07_ASD_SFARI_syndromic	1.2041	0.142672	4.53298	0.684242	1
cluster_1DEG_all_down	07_ASD_SFARI_syndromic	0	0	16.4099	1	1
cluster_1DEG_all_up	07_ASD_SFARI_syndromic	1.42765	0.168657	5.40397	0.653805	1
cluster_10DEG_all	07_ASD_SFARI_syndromic	0	0	13.1892	1	1
cluster_10DEG_all_down	07_ASD_SFARI_syndromic	0	0	24.2806	1	1
cluster_10DEG_all_up	07_ASD_SFARI_syndromic	0	0	37.7504	1	1
cluster_11DEG_all	07_ASD_SFARI_syndromic	0	0	59.3963	1	1
cluster_11DEG_all_down	07_ASD_SFARI_syndromic	0	0	2042.47	1	1
cluster_11DEG_all_up	07_ASD_SFARI_syndromic	0	0	82.4251	1	1
cluster_12DEG_all	07_ASD_SFARI_syndromic	0	0	#NUM!	1	1
cluster_12DEG_all_down	07_ASD_SFARI_syndromic	0	0	#NUM!	1	1
cluster_12DEG_all_up	07_ASD_SFARI_syndromic	0	0	#NUM!	1	1
cluster_13DEG_all	07_ASD_SFARI_syndromic	0	0	#NUM!	1	1
cluster_13DEG_all_down	07_ASD_SFARI_syndromic	0	0	#NUM!	1	1
cluster_13DEG_all_up	07_ASD_SFARI_syndromic	0	0	#NUM!	1	1
cluster_2DEG_all	07_ASD_SFARI_syndromic	3.10726	1.29822	6.40845	0.00624929	1
cluster_2DEG_all_down	07_ASD_SFARI_syndromic	7.26747	2.20918	18.749	0.001031	0.515501
cluster_2DEG_all_up	07_ASD_SFARI_syndromic	1.55354	0.312735	4.73107	0.449387	1
cluster_3DEG_all	07_ASD_SFARI_syndromic	2.25985	0.0546978	14.0011	0.367708	1
cluster_3DEG_all_down	07_ASD_SFARI_syndromic	3.61797	0.0855585	23.7352	0.254173	1
cluster_3DEG_all_up	07_ASD_SFARI_syndromic	0	0	27.5742	1	1
cluster_4DEG_all	07_ASD_SFARI_syndromic	4.95444	0.561142	20.3747	0.0696929	1
cluster_4DEG_all_down	07_ASD_SFARI_syndromic	5.42911	0.124549	38.4362	0.182556	1
cluster_4DEG_all_up	07_ASD_SFARI_syndromic	4.52382	0.10535	30.855	0.211989	1
cluster_5DEG_all	07_ASD_SFARI_syndromic	0	0	288.82	1	1
cluster_5DEG_all_down	07_ASD_SFARI_syndromic	0	0	#NUM!	1	1
cluster_5DEG_all_up	07_ASD_SFARI_syndromic	0	0	288.82	1	1
cluster_6DEG_all	07_ASD_SFARI_syndromic	0	0	288.82	1	1
cluster_6DEG_all_down	07_ASD_SFARI_syndromic	0	0	288.82	1	1
cluster_6DEG_all_up	07_ASD_SFARI_syndromic	0	0	#NUM!	1	1
cluster_7DEG_all	07_ASD_SFARI_syndromic	0	0	27.5742	1	1
cluster_7DEG_all_down	07_ASD_SFARI_syndromic	0	0	131.237	1	1
cluster_7DEG_all_up	07_ASD_SFARI_syndromic	0	0	46.1972	1	1
cluster_8DEG_all	07_ASD_SFARI_syndromic	0	0	131.237	1	1
cluster_8DEG_all_down	07_ASD_SFARI_syndromic	0	0	131.237	1	1
cluster_8DEG_all_up	07_ASD_SFARI_syndromic	0	0	#NUM!	1	1
cluster_9DEG_all	07_ASD_SFARI_syndromic	0	0	31.8709	1	1
cluster_9DEG_all_down	07_ASD_SFARI_syndromic	0	0	59.3963	1	1
cluster_9DEG_all_up	07_ASD_SFARI_syndromic	0	0	131.237	1	1
cluster_0DEG_all	08_ASD_M12_Voineagu_2011	0	0	3.03789	0.636605	1
cluster_0DEG_all_down	08_ASD_M12_Voineagu_2011	0	0	8.8786	1	1
cluster_0DEG_all_up	08_ASD_M12_Voineagu_2011	0	0	4.89516	1	1
cluster_1DEG_all	08_ASD_M12_Voineagu_2011	1.88762	0.499487	5.0639	0.173722	1
cluster_1DEG_all_down	08_ASD_M12_Voineagu_2011	0	0	12.4867	1	1
cluster_1DEG_all_up	08_ASD_M12_Voineagu_2011	2.24762	0.592331	6.06857	0.113329	1
cluster_10DEG_all	08_ASD_M12_Voineagu_2011	2.58306	0.0613793	16.7406	0.334745	1
cluster_10DEG_all_down	08_ASD_M12_Voineagu_2011	0	0	18.4819	1	1
cluster_10DEG_all_up	08_ASD_M12_Voineagu_2011	6.89212	0.149356	57.118	0.154439	1
cluster_11DEG_all	08_ASD_M12_Voineagu_2011	0	0	45.1726	1	1
cluster_11DEG_all_down	08_ASD_M12_Voineagu_2011	0	0	1568.98	1	1
cluster_11DEG_all_up	08_ASD_M12_Voineagu_2011	0	0	62.5953	1	1
cluster_12DEG_all	08_ASD_M12_Voineagu_2011	0	0	#NUM!	1	1
cluster_12DEG_all_down	08_ASD_M12_Voineagu_2011	0	0	#NUM!	1	1
cluster_12DEG_all_up	08_ASD_M12_Voineagu_2011	0	0	#NUM!	1	1
cluster_13DEG_all	08_ASD_M12_Voineagu_2011	0	0	#NUM!	1	1
cluster_13DEG_all_down	08_ASD_M12_Voineagu_2011	0	0	#NUM!	1	1
cluster_13DEG_all_up	08_ASD_M12_Voineagu_2011	0	0	#NUM!	1	1
cluster_2DEG_all	08_ASD_M12_Voineagu_2011	2.669	1.18264	5.29037	0.00973027	1
cluster_2DEG_all_down	08_ASD_M12_Voineagu_2011	0	0	3.70443	0.627154	1
cluster_2DEG_all_up	08_ASD_M12_Voineagu_2011	3.8432	1.68839	7.70769	0.00103554	0.516735
cluster_3DEG_all	08_ASD_M12_Voineagu_2011	1.72092	0.041698	10.6337	0.45097	1
cluster_3DEG_all_down	08_ASD_M12_Voineagu_2011	0	0	10.739	1	1
cluster_3DEG_all_up	08_ASD_M12_Voineagu_2011	5.16872	0.116099	38.7947	0.194026	1
cluster_4DEG_all	08_ASD_M12_Voineagu_2011	0	0	6.88021	1	1
cluster_4DEG_all_down	08_ASD_M12_Voineagu_2011	0	0	16.5053	1	1
cluster_4DEG_all_up	08_ASD_M12_Voineagu_2011	0	0	13.5913	1	1
cluster_5DEG_all	08_ASD_M12_Voineagu_2011	0	0	220.069	1	1
cluster_5DEG_all_down	08_ASD_M12_Voineagu_2011	0	0	#NUM!	1	1
cluster_5DEG_all_up	08_ASD_M12_Voineagu_2011	0	0	220.069	1	1
cluster_6DEG_all	08_ASD_M12_Voineagu_2011	0	0	220.069	1	1
cluster_6DEG_all_down	08_ASD_M12_Voineagu_2011	0	0	220.069	1	1
cluster_6DEG_all_up	08_ASD_M12_Voineagu_2011	0	0	#NUM!	1	1
cluster_7DEG_all	08_ASD_M12_Voineagu_2011	0	0	20.9992	1	1
cluster_7DEG_all_down	08_ASD_M12_Voineagu_2011	0	0	100.21	1	1
cluster_7DEG_all_up	08_ASD_M12_Voineagu_2011	0	0	35.1719	1	1
cluster_8DEG_all	08_ASD_M12_Voineagu_2011	0	0	100.21	1	1
cluster_8DEG_all_down	08_ASD_M12_Voineagu_2011	0	0	100.21	1	1
cluster_8DEG_all_up	08_ASD_M12_Voineagu_2011	0	0	#NUM!	1	1
cluster_9DEG_all	08_ASD_M12_Voineagu_2011	0	0	24.2642	1	1
cluster_9DEG_all_down	08_ASD_M12_Voineagu_2011	0	0	45.1726	1	1
cluster_9DEG_all_up	08_ASD_M12_Voineagu_2011	0	0	100.21	1	1
cluster_0DEG_all	09_ASD_M16_Voineagu_2011	1.88413	0.220771	7.24666	0.295898	1
cluster_0DEG_all_down	09_ASD_M16_Voineagu_2011	5.5563	0.619227	23.6195	0.0587496	1
cluster_0DEG_all_up	09_ASD_M16_Voineagu_2011	0	0	5.57459	1	1
cluster_1DEG_all	09_ASD_M16_Voineagu_2011	1.04305	0.123676	3.92107	0.718188	1
cluster_1DEG_all_down	09_ASD_M16_Voineagu_2011	3.61918	0.0848333	24.2892	0.255777	1
cluster_1DEG_all_up	09_ASD_M16_Voineagu_2011	0.607725	0.0151306	3.52148	1	1
cluster_10DEG_all	09_ASD_M16_Voineagu_2011	10.1618	1.86043	36.7534	0.00491441	1
cluster_10DEG_all_down	09_ASD_M16_Voineagu_2011	5.22905	0.118852	38.0003	0.190204	1
cluster_10DEG_all_up	09_ASD_M16_Voineagu_2011	18.8978	1.7909	116.487	0.00849816	1
cluster_11DEG_all	09_ASD_M16_Voineagu_2011	0	0	51.4186	1	1
cluster_11DEG_all_down	09_ASD_M16_Voineagu_2011	0	0	1779.05	1	1
cluster_11DEG_all_up	09_ASD_M16_Voineagu_2011	0	0	71.3304	1	1
cluster_12DEG_all	09_ASD_M16_Voineagu_2011	0	0	#NUM!	1	1
cluster_12DEG_all_down	09_ASD_M16_Voineagu_2011	0	0	#NUM!	1	1
cluster_12DEG_all_up	09_ASD_M16_Voineagu_2011	0	0	#NUM!	1	1
cluster_13DEG_all	09_ASD_M16_Voineagu_2011	0	0	#NUM!	1	1
cluster_13DEG_all_down	09_ASD_M16_Voineagu_2011	0	0	#NUM!	1	1
cluster_13DEG_all_up	09_ASD_M16_Voineagu_2011	0	0	#NUM!	1	1
cluster_2DEG_all	09_ASD_M16_Voineagu_2011	2.68092	1.12215	5.51672	0.0138285	1
cluster_2DEG_all_down	09_ASD_M16_Voineagu_2011	4.87553	1.25542	13.6758	0.0120675	1
cluster_2DEG_all_up	09_ASD_M16_Voineagu_2011	1.81816	0.482246	4.85953	0.290408	1
cluster_3DEG_all	09_ASD_M16_Voineagu_2011	11.9507	3.4749	33.1982	0.000143274	0.0722103
cluster_3DEG_all_down	09_ASD_M16_Voineagu_2011	10.9467	1.98765	40.2037	0.00410986	1
cluster_3DEG_all_up	09_ASD_M16_Voineagu_2011	13.4939	1.36143	71.3507	0.0141727	1
cluster_4DEG_all	09_ASD_M16_Voineagu_2011	6.77259	1.28475	22.9145	0.0131411	1
cluster_4DEG_all_down	09_ASD_M16_Voineagu_2011	4.70642	0.108025	33.334	0.207118	1
cluster_4DEG_all_up	09_ASD_M16_Voineagu_2011	8.58992	0.920276	39.6855	0.0290711	1
cluster_5DEG_all	09_ASD_M16_Voineagu_2011	0	0	250.44	1	1
cluster_5DEG_all_down	09_ASD_M16_Voineagu_2011	0	0	#NUM!	1	1
cluster_5DEG_all_up	09_ASD_M16_Voineagu_2011	0	0	250.44	1	1
cluster_6DEG_all	09_ASD_M16_Voineagu_2011	0	0	250.44	1	1
cluster_6DEG_all_down	09_ASD_M16_Voineagu_2011	0	0	250.44	1	1
cluster_6DEG_all_up	09_ASD_M16_Voineagu_2011	0	0	#NUM!	1	1
cluster_7DEG_all	09_ASD_M16_Voineagu_2011	0	0	23.9075	1	1
cluster_7DEG_all_down	09_ASD_M16_Voineagu_2011	0	0	113.828	1	1
cluster_7DEG_all_up	09_ASD_M16_Voineagu_2011	0	0	40.0776	1	1
cluster_8DEG_all	09_ASD_M16_Voineagu_2011	0	0	113.828	1	1
cluster_8DEG_all_down	09_ASD_M16_Voineagu_2011	0	0	113.828	1	1
cluster_8DEG_all_up	09_ASD_M16_Voineagu_2011	0	0	#NUM!	1	1
cluster_9DEG_all	09_ASD_M16_Voineagu_2011	6.72387	0.148639	52.7176	0.155291	1
cluster_9DEG_all_down	09_ASD_M16_Voineagu_2011	11.7658	0.238111	119.079	0.100092	1
cluster_9DEG_all_up	09_ASD_M16_Voineagu_2011	0	0	113.828	1	1
cluster_0DEG_all	10_ASD_RDNV_Iossifov_2014	0.564684	0.013991	3.31007	1	1
cluster_0DEG_all_down	10_ASD_RDNV_Iossifov_2014	1.60459	0.0384151	10.2134	0.476809	1
cluster_0DEG_all_up	10_ASD_RDNV_Iossifov_2014	0	0	3.4186	0.627959	1
cluster_1DEG_all	10_ASD_RDNV_Iossifov_2014	0.972461	0.195925	2.95747	1	1
cluster_1DEG_all_down	10_ASD_RDNV_Iossifov_2014	0	0	8.72261	1	1
cluster_1DEG_all_up	10_ASD_RDNV_Iossifov_2014	1.15544	0.23198	3.53476	0.746508	1
cluster_10DEG_all	10_ASD_RDNV_Iossifov_2014	0	0	7.01138	1	1
cluster_10DEG_all_down	10_ASD_RDNV_Iossifov_2014	0	0	12.9095	1	1
cluster_10DEG_all_up	10_ASD_RDNV_Iossifov_2014	0	0	20.0734	1	1
cluster_11DEG_all	10_ASD_RDNV_Iossifov_2014	7.2262	0.146436	73.2515	0.156647	1
cluster_11DEG_all_down	10_ASD_RDNV_Iossifov_2014	0	0	1105.95	1	1
cluster_11DEG_all_up	10_ASD_RDNV_Iossifov_2014	9.63567	0.183177	120.204	0.12741	1
cluster_12DEG_all	10_ASD_RDNV_Iossifov_2014	0	0	#NUM!	1	1
cluster_12DEG_all_down	10_ASD_RDNV_Iossifov_2014	0	0	#NUM!	1	1
cluster_12DEG_all_up	10_ASD_RDNV_Iossifov_2014	0	0	#NUM!	1	1
cluster_13DEG_all	10_ASD_RDNV_Iossifov_2014	0	0	#NUM!	1	1
cluster_13DEG_all_down	10_ASD_RDNV_Iossifov_2014	0	0	#NUM!	1	1
cluster_13DEG_all_up	10_ASD_RDNV_Iossifov_2014	0	0	#NUM!	1	1
cluster_2DEG_all	10_ASD_RDNV_Iossifov_2014	0.782938	0.209427	2.06451	0.820439	1
cluster_2DEG_all_down	10_ASD_RDNV_Iossifov_2014	0	0	2.58701	0.404101	1
cluster_2DEG_all_up	10_ASD_RDNV_Iossifov_2014	1.111	0.295584	2.95506	0.784802	1
cluster_3DEG_all	10_ASD_RDNV_Iossifov_2014	0	0	4.5986	1	1
cluster_3DEG_all_down	10_ASD_RDNV_Iossifov_2014	0	0	7.5026	1	1
cluster_3DEG_all_up	10_ASD_RDNV_Iossifov_2014	0	0	14.661	1	1
cluster_4DEG_all	10_ASD_RDNV_Iossifov_2014	1.25525	0.030394	7.77156	0.558893	1
cluster_4DEG_all_down	10_ASD_RDNV_Iossifov_2014	0	0	11.5289	1	1
cluster_4DEG_all_up	10_ASD_RDNV_Iossifov_2014	2.40805	0.0561931	16.3492	0.357969	1
cluster_5DEG_all	10_ASD_RDNV_Iossifov_2014	0	0	153.864	1	1
cluster_5DEG_all_down	10_ASD_RDNV_Iossifov_2014	0	0	#NUM!	1	1
cluster_5DEG_all_up	10_ASD_RDNV_Iossifov_2014	0	0	153.864	1	1
cluster_6DEG_all	10_ASD_RDNV_Iossifov_2014	0	0	153.864	1	1
cluster_6DEG_all_down	10_ASD_RDNV_Iossifov_2014	0	0	153.864	1	1
cluster_6DEG_all_up	10_ASD_RDNV_Iossifov_2014	0	0	#NUM!	1	1
cluster_7DEG_all	10_ASD_RDNV_Iossifov_2014	3.613	0.0812323	27.0679	0.264144	1
cluster_7DEG_all_down	10_ASD_RDNV_Iossifov_2014	0	0	69.9497	1	1
cluster_7DEG_all_up	10_ASD_RDNV_Iossifov_2014	5.78107	0.121967	51.8549	0.184907	1
cluster_8DEG_all	10_ASD_RDNV_Iossifov_2014	0	0	69.9497	1	1
cluster_8DEG_all_down	10_ASD_RDNV_Iossifov_2014	0	0	69.9497	1	1
cluster_8DEG_all_up	10_ASD_RDNV_Iossifov_2014	0	0	#NUM!	1	1
cluster_9DEG_all	10_ASD_RDNV_Iossifov_2014	0	0	16.953	1	1
cluster_9DEG_all_down	10_ASD_RDNV_Iossifov_2014	0	0	31.567	1	1
cluster_9DEG_all_up	10_ASD_RDNV_Iossifov_2014	0	0	69.9497	1	1
cluster_0DEG_all	11_ASD_RDNV_DeRubeis_2014	0	0	13.1161	1	1
cluster_0DEG_all_down	11_ASD_RDNV_DeRubeis_2014	0	0	38.2725	1	1
cluster_0DEG_all_up	11_ASD_RDNV_DeRubeis_2014	0	0	21.1176	1	1
cluster_1DEG_all	11_ASD_RDNV_DeRubeis_2014	1.93134	0.0476412	11.4209	0.410185	1
cluster_1DEG_all_down	11_ASD_RDNV_DeRubeis_2014	0	0	53.7857	1	1
cluster_1DEG_all_up	11_ASD_RDNV_DeRubeis_2014	2.28524	0.0562635	13.5805	0.360667	1
cluster_10DEG_all	11_ASD_RDNV_DeRubeis_2014	0	0	43.2557	1	1
cluster_10DEG_all_down	11_ASD_RDNV_DeRubeis_2014	0	0	79.392	1	1
cluster_10DEG_all_up	11_ASD_RDNV_DeRubeis_2014	0	0	123.697	1	1
cluster_11DEG_all	11_ASD_RDNV_DeRubeis_2014	0	0	193.651	1	1
cluster_11DEG_all_down	11_ASD_RDNV_DeRubeis_2014	0	0	6150.25	1	1
cluster_11DEG_all_up	11_ASD_RDNV_DeRubeis_2014	0	0	267.84	1	1
cluster_12DEG_all	11_ASD_RDNV_DeRubeis_2014	0	0	#NUM!	1	1
cluster_12DEG_all_down	11_ASD_RDNV_DeRubeis_2014	0	0	#NUM!	1	1
cluster_12DEG_all_up	11_ASD_RDNV_DeRubeis_2014	0	0	#NUM!	1	1
cluster_13DEG_all	11_ASD_RDNV_DeRubeis_2014	0	0	#NUM!	1	1
cluster_13DEG_all_down	11_ASD_RDNV_DeRubeis_2014	0	0	#NUM!	1	1
cluster_13DEG_all_up	11_ASD_RDNV_DeRubeis_2014	0	0	#NUM!	1	1
cluster_2DEG_all	11_ASD_RDNV_DeRubeis_2014	1.16561	0.0288726	6.83042	0.580542	1
cluster_2DEG_all_down	11_ASD_RDNV_DeRubeis_2014	0	0	15.9922	1	1
cluster_2DEG_all_up	11_ASD_RDNV_DeRubeis_2014	1.64023	0.0405247	9.66799	0.462165	1
cluster_3DEG_all	11_ASD_RDNV_DeRubeis_2014	0	0	28.4105	1	1
cluster_3DEG_all_down	11_ASD_RDNV_DeRubeis_2014	0	0	46.2971	1	1
cluster_3DEG_all_up	11_ASD_RDNV_DeRubeis_2014	0	0	90.2496	1	1
cluster_4DEG_all	11_ASD_RDNV_DeRubeis_2014	7.68402	0.183799	48.8331	0.128302	1
cluster_4DEG_all_down	11_ASD_RDNV_DeRubeis_2014	0	0	70.9992	1	1
cluster_4DEG_all_up	11_ASD_RDNV_DeRubeis_2014	14.7358	0.339801	102.779	0.0716454	1
cluster_5DEG_all	11_ASD_RDNV_DeRubeis_2014	0	0	937.3	1	1
cluster_5DEG_all_down	11_ASD_RDNV_DeRubeis_2014	0	0	#NUM!	1	1
cluster_5DEG_all_up	11_ASD_RDNV_DeRubeis_2014	0	0	937.3	1	1
cluster_6DEG_all	11_ASD_RDNV_DeRubeis_2014	0	0	937.3	1	1
cluster_6DEG_all_down	11_ASD_RDNV_DeRubeis_2014	0	0	937.3	1	1
cluster_6DEG_all_up	11_ASD_RDNV_DeRubeis_2014	0	0	#NUM!	1	1
cluster_7DEG_all	11_ASD_RDNV_DeRubeis_2014	0	0	90.2496	1	1
cluster_7DEG_all_down	11_ASD_RDNV_DeRubeis_2014	0	0	424.772	1	1
cluster_7DEG_all_up	11_ASD_RDNV_DeRubeis_2014	0	0	150.868	1	1
cluster_8DEG_all	11_ASD_RDNV_DeRubeis_2014	0	0	424.772	1	1
cluster_8DEG_all_down	11_ASD_RDNV_DeRubeis_2014	0	0	424.772	1	1
cluster_8DEG_all_up	11_ASD_RDNV_DeRubeis_2014	0	0	#NUM!	1	1
cluster_9DEG_all	11_ASD_RDNV_DeRubeis_2014	0	0	104.436	1	1
cluster_9DEG_all_down	11_ASD_RDNV_DeRubeis_2014	0	0	193.651	1	1
cluster_9DEG_all_up	11_ASD_RDNV_DeRubeis_2014	0	0	424.772	1	1
cluster_0DEG_all	12_Ep_DEE_Oliver_2023	1.06171	0.21108	3.30473	0.760885	1
cluster_0DEG_all_down	12_Ep_DEE_Oliver_2023	0.963055	0.0230778	6.12034	1	1
cluster_0DEG_all_up	12_Ep_DEE_Oliver_2023	1.11882	0.12943	4.41438	0.700804	1
cluster_1DEG_all	12_Ep_DEE_Oliver_2023	0.996293	0.314453	2.42816	1	1
cluster_1DEG_all_down	12_Ep_DEE_Oliver_2023	0	0	5.23352	1	1
cluster_1DEG_all_up	12_Ep_DEE_Oliver_2023	1.1889	0.373507	2.91862	0.616293	1
cluster_10DEG_all	12_Ep_DEE_Oliver_2023	2.3155	0.256372	9.99146	0.236561	1
cluster_10DEG_all_down	12_Ep_DEE_Oliver_2023	1.9276	0.0439107	13.9466	0.429384	1
cluster_10DEG_all_up	12_Ep_DEE_Oliver_2023	2.89193	0.0627811	23.8926	0.324751	1
cluster_11DEG_all	12_Ep_DEE_Oliver_2023	0	0	18.9454	1	1
cluster_11DEG_all_down	12_Ep_DEE_Oliver_2023	0	0	669.047	1	1
cluster_11DEG_all_up	12_Ep_DEE_Oliver_2023	0	0	26.294	1	1
cluster_12DEG_all	12_Ep_DEE_Oliver_2023	0	0	#NUM!	1	1
cluster_12DEG_all_down	12_Ep_DEE_Oliver_2023	0	0	#NUM!	1	1
cluster_12DEG_all_up	12_Ep_DEE_Oliver_2023	0	0	#NUM!	1	1
cluster_13DEG_all	12_Ep_DEE_Oliver_2023	0	0	#NUM!	1	1
cluster_13DEG_all_down	12_Ep_DEE_Oliver_2023	0	0	#NUM!	1	1
cluster_13DEG_all_up	12_Ep_DEE_Oliver_2023	0	0	#NUM!	1	1
cluster_2DEG_all	12_Ep_DEE_Oliver_2023	2.23269	1.25478	3.7412	0.00549212	1
cluster_2DEG_all_down	12_Ep_DEE_Oliver_2023	4.00048	1.59606	8.82578	0.00198807	0.984096
cluster_2DEG_all_up	12_Ep_DEE_Oliver_2023	1.58436	0.700359	3.15155	0.195763	1
cluster_3DEG_all	12_Ep_DEE_Oliver_2023	0.721897	0.0175265	4.44203	1	1
cluster_3DEG_all_down	12_Ep_DEE_Oliver_2023	1.15597	0.0274159	7.53725	0.592577	1
cluster_3DEG_all_up	12_Ep_DEE_Oliver_2023	0	0	8.798	1	1
cluster_4DEG_all	12_Ep_DEE_Oliver_2023	2.48342	0.473033	8.35053	0.140131	1
cluster_4DEG_all_down	12_Ep_DEE_Oliver_2023	0	0	6.91866	1	1
cluster_4DEG_all_up	12_Ep_DEE_Oliver_2023	5.21928	0.920761	20.3388	0.0306398	1
cluster_5DEG_all	12_Ep_DEE_Oliver_2023	0	0	92.5864	1	1
cluster_5DEG_all_down	12_Ep_DEE_Oliver_2023	0	0	#NUM!	1	1
cluster_5DEG_all_up	12_Ep_DEE_Oliver_2023	0	0	92.5864	1	1
cluster_6DEG_all	12_Ep_DEE_Oliver_2023	0	0	92.5864	1	1
cluster_6DEG_all_down	12_Ep_DEE_Oliver_2023	0	0	92.5864	1	1
cluster_6DEG_all_up	12_Ep_DEE_Oliver_2023	0	0	#NUM!	1	1
cluster_7DEG_all	12_Ep_DEE_Oliver_2023	2.16866	0.0488011	16.2164	0.396441	1
cluster_7DEG_all_down	12_Ep_DEE_Oliver_2023	0	0	41.9738	1	1
cluster_7DEG_all_up	12_Ep_DEE_Oliver_2023	3.47049	0.0732735	31.0831	0.285778	1
cluster_8DEG_all	12_Ep_DEE_Oliver_2023	0	0	41.9738	1	1
cluster_8DEG_all_down	12_Ep_DEE_Oliver_2023	0	0	41.9738	1	1
cluster_8DEG_all_up	12_Ep_DEE_Oliver_2023	0	0	#NUM!	1	1
cluster_9DEG_all	12_Ep_DEE_Oliver_2023	2.47864	0.054916	19.3408	0.3616	1
cluster_9DEG_all_down	12_Ep_DEE_Oliver_2023	0	0	18.9454	1	1
cluster_9DEG_all_up	12_Ep_DEE_Oliver_2023	8.67722	0.146897	167.105	0.154864	1
cluster_0DEG_all	12_Ep_Focal_Oliver_2023	0	0	45.5871	1	1
cluster_0DEG_all_down	12_Ep_Focal_Oliver_2023	0	0	132.233	1	1
cluster_0DEG_all_up	12_Ep_Focal_Oliver_2023	0	0	73.1813	1	1
cluster_1DEG_all	12_Ep_Focal_Oliver_2023	0	0	25.3112	1	1
cluster_1DEG_all_down	12_Ep_Focal_Oliver_2023	0	0	185.109	1	1
cluster_1DEG_all_up	12_Ep_Focal_Oliver_2023	0	0	29.9899	1	1
cluster_10DEG_all	12_Ep_Focal_Oliver_2023	37.2934	0.847719	263.669	0.0294173	1
cluster_10DEG_all_down	12_Ep_Focal_Oliver_2023	0	0	271.908	1	1
cluster_10DEG_all_up	12_Ep_Focal_Oliver_2023	99.0533	2.06264	878.532	0.0122141	1
cluster_11DEG_all	12_Ep_Focal_Oliver_2023	0	0	653.757	1	1
cluster_11DEG_all_down	12_Ep_Focal_Oliver_2023	0	0	16384	1	1
cluster_11DEG_all_up	12_Ep_Focal_Oliver_2023	0	0	915.984	1	1
cluster_12DEG_all	12_Ep_Focal_Oliver_2023	0	0	#NUM!	1	1
cluster_12DEG_all_down	12_Ep_Focal_Oliver_2023	0	0	#NUM!	1	1
cluster_12DEG_all_up	12_Ep_Focal_Oliver_2023	0	0	#NUM!	1	1
cluster_13DEG_all	12_Ep_Focal_Oliver_2023	0	0	#NUM!	1	1
cluster_13DEG_all_down	12_Ep_Focal_Oliver_2023	0	0	#NUM!	1	1
cluster_13DEG_all_up	12_Ep_Focal_Oliver_2023	0	0	#NUM!	1	1
cluster_2DEG_all	12_Ep_Focal_Oliver_2023	0	0	15.232	1	1
cluster_2DEG_all_down	12_Ep_Focal_Oliver_2023	0	0	55.4893	1	1
cluster_2DEG_all_up	12_Ep_Focal_Oliver_2023	0	0	21.4838	1	1
cluster_3DEG_all	12_Ep_Focal_Oliver_2023	0	0	98.3756	1	1
cluster_3DEG_all_down	12_Ep_Focal_Oliver_2023	0	0	159.559	1	1
cluster_3DEG_all_up	12_Ep_Focal_Oliver_2023	0	0	308.059	1	1
cluster_4DEG_all	12_Ep_Focal_Oliver_2023	0	0	102.83	1	1
cluster_4DEG_all_down	12_Ep_Focal_Oliver_2023	0	0	243.386	1	1
cluster_4DEG_all_up	12_Ep_Focal_Oliver_2023	0	0	201.183	1	1
cluster_5DEG_all	12_Ep_Focal_Oliver_2023	0	0	3223.44	1	1
cluster_5DEG_all_down	12_Ep_Focal_Oliver_2023	0	0	#NUM!	1	1
cluster_5DEG_all_up	12_Ep_Focal_Oliver_2023	0	0	3223.44	1	1
cluster_6DEG_all	12_Ep_Focal_Oliver_2023	0	0	3223.44	1	1
cluster_6DEG_all_down	12_Ep_Focal_Oliver_2023	0	0	3223.44	1	1
cluster_6DEG_all_up	12_Ep_Focal_Oliver_2023	0	0	#NUM!	1	1
cluster_7DEG_all	12_Ep_Focal_Oliver_2023	0	0	308.059	1	1
cluster_7DEG_all_down	12_Ep_Focal_Oliver_2023	0	0	1434.01	1	1
cluster_7DEG_all_up	12_Ep_Focal_Oliver_2023	0	0	509.47	1	1
cluster_8DEG_all	12_Ep_Focal_Oliver_2023	0	0	1434.01	1	1
cluster_8DEG_all_down	12_Ep_Focal_Oliver_2023	0	0	1434.01	1	1
cluster_8DEG_all_up	12_Ep_Focal_Oliver_2023	0	0	#NUM!	1	1
cluster_9DEG_all	12_Ep_Focal_Oliver_2023	0	0	355.378	1	1
cluster_9DEG_all_down	12_Ep_Focal_Oliver_2023	0	0	653.757	1	1
cluster_9DEG_all_up	12_Ep_Focal_Oliver_2023	0	0	1434.01	1	1
cluster_0DEG_all	12_Ep_GGE_Oliver_2023	0	0	58.2745	1	1
cluster_0DEG_all_down	12_Ep_GGE_Oliver_2023	0	0	168.673	1	1
cluster_0DEG_all_up	12_Ep_GGE_Oliver_2023	0	0	93.6573	1	1
cluster_1DEG_all	12_Ep_GGE_Oliver_2023	8.27263	0.1945	54.894	0.121619	1
cluster_1DEG_all_down	12_Ep_GGE_Oliver_2023	0	0	235.824	1	1
cluster_1DEG_all_up	12_Ep_GGE_Oliver_2023	9.78675	0.2297	65.1731	0.104053	1
cluster_10DEG_all	12_Ep_GGE_Oliver_2023	47.1724	1.06015	345.076	0.0235998	1
cluster_10DEG_all_down	12_Ep_GGE_Oliver_2023	0	0	346.194	1	1
cluster_10DEG_all_up	12_Ep_GGE_Oliver_2023	125.363	2.57955	1146.5	0.00978158	1
cluster_11DEG_all	12_Ep_GGE_Oliver_2023	0	0	822.065	1	1
cluster_11DEG_all_down	12_Ep_GGE_Oliver_2023	0	0	16384	1	1
cluster_11DEG_all_up	12_Ep_GGE_Oliver_2023	0	0	1153.14	1	1
cluster_12DEG_all	12_Ep_GGE_Oliver_2023	0	0	#NUM!	1	1
cluster_12DEG_all_down	12_Ep_GGE_Oliver_2023	0	0	#NUM!	1	1
cluster_12DEG_all_up	12_Ep_GGE_Oliver_2023	0	0	#NUM!	1	1
cluster_13DEG_all	12_Ep_GGE_Oliver_2023	0	0	#NUM!	1	1
cluster_13DEG_all_down	12_Ep_GGE_Oliver_2023	0	0	#NUM!	1	1
cluster_13DEG_all_up	12_Ep_GGE_Oliver_2023	0	0	#NUM!	1	1
cluster_2DEG_all	12_Ep_GGE_Oliver_2023	17.5073	3.16713	64.6293	0.00112263	0.559068
cluster_2DEG_all_down	12_Ep_GGE_Oliver_2023	17.9865	0.418006	121.811	0.0586858	1
cluster_2DEG_all_up	12_Ep_GGE_Oliver_2023	15.192	1.65569	67.4511	0.00977724	1
cluster_3DEG_all	12_Ep_GGE_Oliver_2023	0	0	125.556	1	1
cluster_3DEG_all_down	12_Ep_GGE_Oliver_2023	0	0	203.466	1	1
cluster_3DEG_all_up	12_Ep_GGE_Oliver_2023	0	0	392.299	1	1
cluster_4DEG_all	12_Ep_GGE_Oliver_2023	0	0	131.254	1	1
cluster_4DEG_all_down	12_Ep_GGE_Oliver_2023	0	0	309.837	1	1
cluster_4DEG_all_up	12_Ep_GGE_Oliver_2023	0	0	256.196	1	1
cluster_5DEG_all	12_Ep_GGE_Oliver_2023	0	0	4146.86	1	1
cluster_5DEG_all_down	12_Ep_GGE_Oliver_2023	0	0	#NUM!	1	1
cluster_5DEG_all_up	12_Ep_GGE_Oliver_2023	0	0	4146.86	1	1
cluster_6DEG_all	12_Ep_GGE_Oliver_2023	0	0	4146.86	1	1
cluster_6DEG_all_down	12_Ep_GGE_Oliver_2023	0	0	4146.86	1	1
cluster_6DEG_all_up	12_Ep_GGE_Oliver_2023	0	0	#NUM!	1	1
cluster_7DEG_all	12_Ep_GGE_Oliver_2023	0	0	392.299	1	1
cluster_7DEG_all_down	12_Ep_GGE_Oliver_2023	0	0	1862.17	1	1
cluster_7DEG_all_up	12_Ep_GGE_Oliver_2023	0	0	649.177	1	1
cluster_8DEG_all	12_Ep_GGE_Oliver_2023	0	0	1862.17	1	1
cluster_8DEG_all_down	12_Ep_GGE_Oliver_2023	0	0	1862.17	1	1
cluster_8DEG_all_up	12_Ep_GGE_Oliver_2023	0	0	#NUM!	1	1
cluster_9DEG_all	12_Ep_GGE_Oliver_2023	0	0	452.54	1	1
cluster_9DEG_all_down	12_Ep_GGE_Oliver_2023	0	0	822.065	1	1
cluster_9DEG_all_up	12_Ep_GGE_Oliver_2023	0	0	1862.17	1	1
cluster_0DEG_all	12_Ep_MCD_Oliver_2023	0	0	7.16842	1	1
cluster_0DEG_all_down	12_Ep_MCD_Oliver_2023	0	0	20.9215	1	1
cluster_0DEG_all_up	12_Ep_MCD_Oliver_2023	0	0	11.5501	1	1
cluster_1DEG_all	12_Ep_MCD_Oliver_2023	1.06069	0.0263427	6.1783	0.614223	1
cluster_1DEG_all_down	12_Ep_MCD_Oliver_2023	0	0	29.441	1	1
cluster_1DEG_all_up	12_Ep_MCD_Oliver_2023	1.25512	0.0311105	7.34286	0.553828	1
cluster_10DEG_all	12_Ep_MCD_Oliver_2023	6.07063	0.143602	39.72	0.160897	1
cluster_10DEG_all_down	12_Ep_MCD_Oliver_2023	10.7939	0.244401	78.926	0.0980149	1
cluster_10DEG_all_up	12_Ep_MCD_Oliver_2023	0	0	67.6166	1	1
cluster_11DEG_all	12_Ep_MCD_Oliver_2023	0	0	106.111	1	1
cluster_11DEG_all_down	12_Ep_MCD_Oliver_2023	0	0	3553.79	1	1
cluster_11DEG_all_up	12_Ep_MCD_Oliver_2023	0	0	146.697	1	1
cluster_12DEG_all	12_Ep_MCD_Oliver_2023	0	0	#NUM!	1	1
cluster_12DEG_all_down	12_Ep_MCD_Oliver_2023	0	0	#NUM!	1	1
cluster_12DEG_all_up	12_Ep_MCD_Oliver_2023	0	0	#NUM!	1	1
cluster_13DEG_all	12_Ep_MCD_Oliver_2023	0	0	#NUM!	1	1
cluster_13DEG_all_down	12_Ep_MCD_Oliver_2023	0	0	#NUM!	1	1
cluster_13DEG_all_up	12_Ep_MCD_Oliver_2023	0	0	#NUM!	1	1
cluster_2DEG_all	12_Ep_MCD_Oliver_2023	1.98063	0.397963	6.04969	0.202174	1
cluster_2DEG_all_down	12_Ep_MCD_Oliver_2023	7.39692	1.44299	23.7699	0.00963622	1
cluster_2DEG_all_up	12_Ep_MCD_Oliver_2023	0	0	3.37258	0.630871	1
cluster_3DEG_all	12_Ep_MCD_Oliver_2023	13.4586	2.54428	45.818	0.00205265	1
cluster_3DEG_all_down	12_Ep_MCD_Oliver_2023	22.7959	4.11045	84.4719	0.000534533	0.268335
cluster_3DEG_all_up	12_Ep_MCD_Oliver_2023	0	0	49.4226	1	1
cluster_4DEG_all	12_Ep_MCD_Oliver_2023	0	0	16.2244	1	1
cluster_4DEG_all_down	12_Ep_MCD_Oliver_2023	0	0	38.9077	1	1
cluster_4DEG_all_up	12_Ep_MCD_Oliver_2023	0	0	32.0236	1	1
cluster_5DEG_all	12_Ep_MCD_Oliver_2023	0	0	510.806	1	1
cluster_5DEG_all_down	12_Ep_MCD_Oliver_2023	0	0	#NUM!	1	1
cluster_5DEG_all_up	12_Ep_MCD_Oliver_2023	0	0	510.806	1	1
cluster_6DEG_all	12_Ep_MCD_Oliver_2023	0	0	510.806	1	1
cluster_6DEG_all_down	12_Ep_MCD_Oliver_2023	0	0	510.806	1	1
cluster_6DEG_all_up	12_Ep_MCD_Oliver_2023	0	0	#NUM!	1	1
cluster_7DEG_all	12_Ep_MCD_Oliver_2023	0	0	49.4226	1	1
cluster_7DEG_all_down	12_Ep_MCD_Oliver_2023	0	0	233.658	1	1
cluster_7DEG_all_up	12_Ep_MCD_Oliver_2023	0	0	82.6495	1	1
cluster_8DEG_all	12_Ep_MCD_Oliver_2023	0	0	233.658	1	1
cluster_8DEG_all_down	12_Ep_MCD_Oliver_2023	0	0	233.658	1	1
cluster_8DEG_all_up	12_Ep_MCD_Oliver_2023	0	0	#NUM!	1	1
cluster_9DEG_all	12_Ep_MCD_Oliver_2023	0	0	57.1401	1	1
cluster_9DEG_all_down	12_Ep_MCD_Oliver_2023	0	0	106.111	1	1
cluster_9DEG_all_up	12_Ep_MCD_Oliver_2023	0	0	233.658	1	1
cluster_0DEG_all	12_Ep_PME_Oliver_2023	0	0	22.323	1	1
cluster_0DEG_all_down	12_Ep_PME_Oliver_2023	0	0	64.9302	1	1
cluster_0DEG_all_up	12_Ep_PME_Oliver_2023	0	0	35.9202	1	1
cluster_1DEG_all	12_Ep_PME_Oliver_2023	3.25989	0.0795957	19.7471	0.271235	1
cluster_1DEG_all_down	12_Ep_PME_Oliver_2023	0	0	91.3199	1	1
cluster_1DEG_all_up	12_Ep_PME_Oliver_2023	3.85725	0.094001	23.4673	0.235161	1
cluster_10DEG_all	12_Ep_PME_Oliver_2023	0	0	73.4256	1	1
cluster_10DEG_all_down	12_Ep_PME_Oliver_2023	0	0	134.794	1	1
cluster_10DEG_all_up	12_Ep_PME_Oliver_2023	0	0	208.547	1	1
cluster_11DEG_all	12_Ep_PME_Oliver_2023	0	0	326.31	1	1
cluster_11DEG_all_down	12_Ep_PME_Oliver_2023	0	0	9652.01	1	1
cluster_11DEG_all_up	12_Ep_PME_Oliver_2023	0	0	449.143	1	1
cluster_12DEG_all	12_Ep_PME_Oliver_2023	0	0	#NUM!	1	1
cluster_12DEG_all_down	12_Ep_PME_Oliver_2023	0	0	#NUM!	1	1
cluster_12DEG_all_up	12_Ep_PME_Oliver_2023	0	0	#NUM!	1	1
cluster_13DEG_all	12_Ep_PME_Oliver_2023	0	0	#NUM!	1	1
cluster_13DEG_all_down	12_Ep_PME_Oliver_2023	0	0	#NUM!	1	1
cluster_13DEG_all_up	12_Ep_PME_Oliver_2023	0	0	#NUM!	1	1
cluster_2DEG_all	12_Ep_PME_Oliver_2023	4.06825	0.47079	16.0238	0.0939361	1
cluster_2DEG_all_down	12_Ep_PME_Oliver_2023	0	0	27.2134	1	1
cluster_2DEG_all_up	12_Ep_PME_Oliver_2023	5.73965	0.661818	22.754	0.0524679	1
cluster_3DEG_all	12_Ep_PME_Oliver_2023	0	0	48.2904	1	1
cluster_3DEG_all_down	12_Ep_PME_Oliver_2023	0	0	78.4805	1	1
cluster_3DEG_all_up	12_Ep_PME_Oliver_2023	0	0	153.035	1	1
cluster_4DEG_all	12_Ep_PME_Oliver_2023	0	0	50.4506	1	1
cluster_4DEG_all_down	12_Ep_PME_Oliver_2023	0	0	120.223	1	1
cluster_4DEG_all_up	12_Ep_PME_Oliver_2023	0	0	99.4166	1	1
cluster_5DEG_all	12_Ep_PME_Oliver_2023	0	0	1583.95	1	1
cluster_5DEG_all_down	12_Ep_PME_Oliver_2023	0	0	#NUM!	1	1
cluster_5DEG_all_up	12_Ep_PME_Oliver_2023	0	0	1583.95	1	1
cluster_6DEG_all	12_Ep_PME_Oliver_2023	0	0	1583.95	1	1
cluster_6DEG_all_down	12_Ep_PME_Oliver_2023	0	0	1583.95	1	1
cluster_6DEG_all_up	12_Ep_PME_Oliver_2023	0	0	#NUM!	1	1
cluster_7DEG_all	12_Ep_PME_Oliver_2023	0	0	153.035	1	1
cluster_7DEG_all_down	12_Ep_PME_Oliver_2023	0	0	709.177	1	1
cluster_7DEG_all_up	12_Ep_PME_Oliver_2023	0	0	254.651	1	1
cluster_8DEG_all	12_Ep_PME_Oliver_2023	0	0	709.177	1	1
cluster_8DEG_all_down	12_Ep_PME_Oliver_2023	0	0	709.177	1	1
cluster_8DEG_all_up	12_Ep_PME_Oliver_2023	0	0	#NUM!	1	1
cluster_9DEG_all	12_Ep_PME_Oliver_2023	0	0	176.437	1	1
cluster_9DEG_all_down	12_Ep_PME_Oliver_2023	0	0	326.31	1	1
cluster_9DEG_all_up	12_Ep_PME_Oliver_2023	0	0	709.177	1	1
cluster_0DEG_all	13_ID_Liu_2018	0.875573	0.102903	3.34949	1	1
cluster_0DEG_all_down	13_ID_Liu_2018	1.21717	0.0291562	7.73971	0.572149	1
cluster_0DEG_all_up	13_ID_Liu_2018	0.683805	0.0167606	4.1113	1	1
cluster_1DEG_all	13_ID_Liu_2018	0.995492	0.264288	2.65696	1	1
cluster_1DEG_all_down	13_ID_Liu_2018	0	0	6.61686	1	1
cluster_1DEG_all_up	13_ID_Liu_2018	1.18534	0.313443	3.18458	0.584436	1
cluster_10DEG_all	13_ID_Liu_2018	2.92748	0.323976	12.6427	0.16842	1
cluster_10DEG_all_down	13_ID_Liu_2018	2.43609	0.0554758	17.6381	0.360233	1
cluster_10DEG_all_up	13_ID_Liu_2018	3.65476	0.0793159	30.2136	0.268467	1
cluster_11DEG_all	13_ID_Liu_2018	0	0	23.9363	1	1
cluster_11DEG_all_down	13_ID_Liu_2018	0	0	842.926	1	1
cluster_11DEG_all_up	13_ID_Liu_2018	0	0	33.233	1	1
cluster_12DEG_all	13_ID_Liu_2018	0	0	#NUM!	1	1
cluster_12DEG_all_down	13_ID_Liu_2018	0	0	#NUM!	1	1
cluster_12DEG_all_up	13_ID_Liu_2018	0	0	#NUM!	1	1
cluster_13DEG_all	13_ID_Liu_2018	0	0	#NUM!	1	1
cluster_13DEG_all_down	13_ID_Liu_2018	0	0	#NUM!	1	1
cluster_13DEG_all_up	13_ID_Liu_2018	0	0	#NUM!	1	1
cluster_2DEG_all	13_ID_Liu_2018	1.39521	0.621327	2.7466	0.313468	1
cluster_2DEG_all_down	13_ID_Liu_2018	2.90042	0.887163	7.42497	0.0382438	1
cluster_2DEG_all_up	13_ID_Liu_2018	0.841103	0.224048	2.2329	1	1
cluster_3DEG_all	13_ID_Liu_2018	2.99812	0.572628	10.0317	0.0935571	1
cluster_3DEG_all_down	13_ID_Liu_2018	5.0779	0.925094	18.5576	0.0303212	1
cluster_3DEG_all_up	13_ID_Liu_2018	0	0	11.1175	1	1
cluster_4DEG_all	13_ID_Liu_2018	4.40655	1.09109	13.2265	0.01905	1
cluster_4DEG_all_down	13_ID_Liu_2018	2.19223	0.0504221	15.4618	0.388193	1
cluster_4DEG_all_up	13_ID_Liu_2018	6.6023	1.1639	25.7547	0.0170593	1
cluster_5DEG_all	13_ID_Liu_2018	0	0	116.749	1	1
cluster_5DEG_all_down	13_ID_Liu_2018	0	0	#NUM!	1	1
cluster_5DEG_all_up	13_ID_Liu_2018	0	0	116.749	1	1
cluster_6DEG_all	13_ID_Liu_2018	0	0	116.749	1	1
cluster_6DEG_all_down	13_ID_Liu_2018	0	0	116.749	1	1
cluster_6DEG_all_up	13_ID_Liu_2018	0	0	#NUM!	1	1
cluster_7DEG_all	13_ID_Liu_2018	0	0	11.1175	1	1
cluster_7DEG_all_down	13_ID_Liu_2018	0	0	53.0992	1	1
cluster_7DEG_all_up	13_ID_Liu_2018	0	0	18.6386	1	1
cluster_8DEG_all	13_ID_Liu_2018	0	0	53.0992	1	1
cluster_8DEG_all_down	13_ID_Liu_2018	0	0	53.0992	1	1
cluster_8DEG_all_up	13_ID_Liu_2018	0	0	#NUM!	1	1
cluster_9DEG_all	13_ID_Liu_2018	3.13252	0.0693794	24.4612	0.30043	1
cluster_9DEG_all_down	13_ID_Liu_2018	0	0	23.9363	1	1
cluster_9DEG_all_up	13_ID_Liu_2018	10.9642	0.185585	210.704	0.125369	1
