## Supplementary Table 11 for "Inhibition of the neurodevelopmental disorder-associated 16p11.2 gene *QPRT* leads to altered cell type distribution in human stem cell-derived cerebral organoids"

### Sheet: Sheet1
Geneset	Testlist	value.OR	value.LCI	value.UCI	value.pval	value.adj.pval
Day_05_0vs5mM_PA_all	07_ASD_SFARI_all	0.953467	0.59198	1.46733	0.91456	1
Day_05_0vs5mM_PA_dwn	07_ASD_SFARI_all	0.835681	0.391676	1.58533	0.76021	1
Day_05_0vs5mM_PA_up	07_ASD_SFARI_all	1.07112	0.555829	1.89409	0.764859	1
Day_10_0vs5mM_PA_all	07_ASD_SFARI_all	1.52958	1.0439	2.18274	0.0253429	1
Day_10_0vs5mM_PA_dwn	07_ASD_SFARI_all	1.71369	1.05318	2.67088	0.0250296	1
Day_10_0vs5mM_PA_up	07_ASD_SFARI_all	1.26147	0.652338	2.24094	0.419266	1
Day_17_0vs5mM_PA_all	07_ASD_SFARI_all	0.958708	0.607789	1.45087	0.917771	1
Day_17_0vs5mM_PA_dwn	07_ASD_SFARI_all	0.76456	0.37378	1.40664	0.485394	1
Day_17_0vs5mM_PA_up	07_ASD_SFARI_all	1.19857	0.637532	2.08356	0.542345	1
Day_40_0vs5mM_PA_all	07_ASD_SFARI_all	1.00424	0.642374	1.5092	0.917776	1
Day_40_0vs5mM_PA_dwn	07_ASD_SFARI_all	0.80604	0.393755	1.48467	0.569751	1
Day_40_0vs5mM_PA_up	07_ASD_SFARI_all	1.22447	0.66687	2.0915	0.457743	1
Day_80_0vs5mM_PA_all	07_ASD_SFARI_all	1.09165	0.70374	1.63086	0.672519	1
Day_80_0vs5mM_PA_dwn	07_ASD_SFARI_all	1.24684	0.678792	2.13075	0.373108	1
Day_80_0vs5mM_PA_up	07_ASD_SFARI_all	0.941706	0.47514	1.69746	1	1
Day_05_0vs5mM_PA_all	07_ASD_SFARI_syndromic	0.583745	0.156632	1.53158	0.423465	1
Day_05_0vs5mM_PA_dwn	07_ASD_SFARI_syndromic	0.295912	0.00741624	1.68935	0.267199	1
Day_05_0vs5mM_PA_up	07_ASD_SFARI_syndromic	0.875997	0.177448	2.6388	1	1
Day_10_0vs5mM_PA_all	07_ASD_SFARI_syndromic	2.14345	1.13811	3.73458	0.0104429	1
Day_10_0vs5mM_PA_dwn	07_ASD_SFARI_syndromic	2.09504	0.880004	4.28907	0.0636589	1
Day_10_0vs5mM_PA_up	07_ASD_SFARI_syndromic	2.11577	0.755175	4.79632	0.074539	1
Day_17_0vs5mM_PA_all	07_ASD_SFARI_syndromic	0.819252	0.295173	1.83198	0.847708	1
Day_17_0vs5mM_PA_dwn	07_ASD_SFARI_syndromic	0	0	0.917624	0.0355071	1
Day_17_0vs5mM_PA_up	07_ASD_SFARI_syndromic	1.86339	0.66629	4.21286	0.149599	1
Day_40_0vs5mM_PA_all	07_ASD_SFARI_syndromic	1.11253	0.470137	2.25856	0.701531	1
Day_40_0vs5mM_PA_dwn	07_ASD_SFARI_syndromic	0.259451	0.00650733	1.4789	0.189661	1
Day_40_0vs5mM_PA_up	07_ASD_SFARI_syndromic	2.08504	0.815655	4.46686	0.0894537	1
Day_80_0vs5mM_PA_all	07_ASD_SFARI_syndromic	1.00451	0.395778	2.13024	1	1
Day_80_0vs5mM_PA_dwn	07_ASD_SFARI_syndromic	1.48296	0.470489	3.58466	0.398	1
Day_80_0vs5mM_PA_up	07_ASD_SFARI_syndromic	0.555718	0.0663476	2.06214	0.588922	1
Day_05_0vs5mM_PA_all	08_ASD_M12_Voineagu_2011	0.988966	0.443521	1.92797	1	1
Day_05_0vs5mM_PA_dwn	08_ASD_M12_Voineagu_2011	1.1241	0.357496	2.7076	0.806179	1
Day_05_0vs5mM_PA_up	08_ASD_M12_Voineagu_2011	0.860005	0.230103	2.26657	1	1
Day_10_0vs5mM_PA_all	08_ASD_M12_Voineagu_2011	0.625909	0.226156	1.39378	0.313336	1
Day_10_0vs5mM_PA_dwn	08_ASD_M12_Voineagu_2011	0.360434	0.0431472	1.33097	0.182146	1
Day_10_0vs5mM_PA_up	08_ASD_M12_Voineagu_2011	1.00384	0.268106	2.65316	1	1
Day_17_0vs5mM_PA_all	08_ASD_M12_Voineagu_2011	2.17423	1.29068	3.4786	0.00252687	0.45231
Day_17_0vs5mM_PA_dwn	08_ASD_M12_Voineagu_2011	2.60464	1.34464	4.63681	0.00275107	0.489691
Day_17_0vs5mM_PA_up	08_ASD_M12_Voineagu_2011	1.5948	0.625511	3.40392	0.222012	1
Day_40_0vs5mM_PA_all	08_ASD_M12_Voineagu_2011	1.35304	0.704209	2.38323	0.31919	1
Day_40_0vs5mM_PA_dwn	08_ASD_M12_Voineagu_2011	0.982782	0.31304	2.36159	1	1
Day_40_0vs5mM_PA_up	08_ASD_M12_Voineagu_2011	1.74535	0.734384	3.56468	0.149279	1
Day_80_0vs5mM_PA_all	08_ASD_M12_Voineagu_2011	1.2911	0.652482	2.32196	0.398441	1
Day_80_0vs5mM_PA_dwn	08_ASD_M12_Voineagu_2011	1.30695	0.469024	2.93946	0.473075	1
Day_80_0vs5mM_PA_up	08_ASD_M12_Voineagu_2011	1.26314	0.453519	2.8391	0.485257	1
Day_05_0vs5mM_PA_all	09_ASD_M16_Voineagu_2011	1.15944	0.544437	2.19346	0.599625	1
Day_05_0vs5mM_PA_dwn	09_ASD_M16_Voineagu_2011	0.692652	0.140543	2.08108	0.80276	1
Day_05_0vs5mM_PA_up	09_ASD_M16_Voineagu_2011	1.62183	0.63615	3.46153	0.216541	1
Day_10_0vs5mM_PA_all	09_ASD_M16_Voineagu_2011	1.2432	0.607192	2.29003	0.488273	1
Day_10_0vs5mM_PA_dwn	09_ASD_M16_Voineagu_2011	1.37937	0.542179	2.93524	0.365025	1
Day_10_0vs5mM_PA_up	09_ASD_M16_Voineagu_2011	1.05104	0.280621	2.77925	0.793535	1
Day_17_0vs5mM_PA_all	09_ASD_M16_Voineagu_2011	1.53405	0.818551	2.65552	0.128295	1
Day_17_0vs5mM_PA_dwn	09_ASD_M16_Voineagu_2011	1.3933	0.547613	2.96538	0.361316	1
Day_17_0vs5mM_PA_up	09_ASD_M16_Voineagu_2011	1.67061	0.654985	3.56813	0.208172	1
Day_40_0vs5mM_PA_all	09_ASD_M16_Voineagu_2011	1.41886	0.738019	2.50107	0.235072	1
Day_40_0vs5mM_PA_dwn	09_ASD_M16_Voineagu_2011	2.88085	1.48498	5.1381	0.00120299	0.216539
Day_40_0vs5mM_PA_up	09_ASD_M16_Voineagu_2011	0	0	0.795408	0.0253421	1
Day_80_0vs5mM_PA_all	09_ASD_M16_Voineagu_2011	1.35366	0.683713	2.4364	0.301509	1
Day_80_0vs5mM_PA_dwn	09_ASD_M16_Voineagu_2011	1.36882	0.491066	3.08042	0.459898	1
Day_80_0vs5mM_PA_up	09_ASD_M16_Voineagu_2011	1.32295	0.474788	2.97526	0.469253	1
Day_05_0vs5mM_PA_all	10_ASD_RDNV_Iossifov_2014	0.765403	0.344093	1.48736	0.542863	1
Day_05_0vs5mM_PA_dwn	10_ASD_RDNV_Iossifov_2014	0.872923	0.278064	2.0972	1	1
Day_05_0vs5mM_PA_up	10_ASD_RDNV_Iossifov_2014	0.668362	0.179111	1.75723	0.669004	1
Day_10_0vs5mM_PA_all	10_ASD_RDNV_Iossifov_2014	0.828212	0.390197	1.55997	0.65488	1
Day_10_0vs5mM_PA_dwn	10_ASD_RDNV_Iossifov_2014	1.02091	0.402262	2.16483	0.845173	1
Day_10_0vs5mM_PA_up	10_ASD_RDNV_Iossifov_2014	0.579594	0.117615	1.7403	0.493481	1
Day_17_0vs5mM_PA_all	10_ASD_RDNV_Iossifov_2014	0.704357	0.31682	1.36759	0.379232	1
Day_17_0vs5mM_PA_dwn	10_ASD_RDNV_Iossifov_2014	0.575515	0.154443	1.50961	0.425912	1
Day_17_0vs5mM_PA_up	10_ASD_RDNV_Iossifov_2014	0.867735	0.276431	2.08445	1	1
Day_40_0vs5mM_PA_all	10_ASD_RDNV_Iossifov_2014	0.624286	0.2654	1.257	0.239417	1
Day_40_0vs5mM_PA_dwn	10_ASD_RDNV_Iossifov_2014	0.923269	0.332345	2.06721	1	1
Day_40_0vs5mM_PA_up	10_ASD_RDNV_Iossifov_2014	0.321214	0.0384567	1.18588	0.136805	1
Day_80_0vs5mM_PA_all	10_ASD_RDNV_Iossifov_2014	0.734708	0.330406	1.4271	0.455445	1
Day_80_0vs5mM_PA_dwn	10_ASD_RDNV_Iossifov_2014	0.664543	0.178099	1.74699	0.53066	1
Day_80_0vs5mM_PA_up	10_ASD_RDNV_Iossifov_2014	0.809898	0.258243	1.94314	0.835542	1
Day_05_0vs5mM_PA_all	11_ASD_RDNV_DeRubeis_2014	2.33372	0.609165	6.40182	0.104855	1
Day_05_0vs5mM_PA_dwn	11_ASD_RDNV_DeRubeis_2014	2.32362	0.272131	8.94258	0.221371	1
Day_05_0vs5mM_PA_up	11_ASD_RDNV_DeRubeis_2014	2.24443	0.26293	8.63487	0.232574	1
Day_10_0vs5mM_PA_all	11_ASD_RDNV_DeRubeis_2014	1.0816	0.127174	4.13316	0.708988	1
Day_10_0vs5mM_PA_dwn	11_ASD_RDNV_DeRubeis_2014	1.91698	0.224796	7.36196	0.288938	1
Day_10_0vs5mM_PA_up	11_ASD_RDNV_DeRubeis_2014	0	0	4.80036	1	1
Day_17_0vs5mM_PA_all	11_ASD_RDNV_DeRubeis_2014	1.02902	0.121016	3.93076	0.721758	1
Day_17_0vs5mM_PA_dwn	11_ASD_RDNV_DeRubeis_2014	0.945429	0.0233952	5.55472	1	1
Day_17_0vs5mM_PA_up	11_ASD_RDNV_DeRubeis_2014	1.12718	0.0278684	6.63484	0.59305	1
Day_40_0vs5mM_PA_all	11_ASD_RDNV_DeRubeis_2014	1.58167	0.314562	4.91957	0.444869	1
Day_40_0vs5mM_PA_dwn	11_ASD_RDNV_DeRubeis_2014	2.03601	0.238666	7.82369	0.266368	1
Day_40_0vs5mM_PA_up	11_ASD_RDNV_DeRubeis_2014	1.07113	0.0264902	6.30019	0.61149	1
Day_80_0vs5mM_PA_all	11_ASD_RDNV_DeRubeis_2014	1.07246	0.126106	4.09805	0.711107	1
Day_80_0vs5mM_PA_dwn	11_ASD_RDNV_DeRubeis_2014	0	0	4.0978	1	1
Day_80_0vs5mM_PA_up	11_ASD_RDNV_DeRubeis_2014	2.15865	0.252941	8.30072	0.245692	1
Day_05_0vs5mM_PA_all	12_Ep_DEE_Oliver_2023	1.05604	0.647927	1.64086	0.818358	1
Day_05_0vs5mM_PA_dwn	12_Ep_DEE_Oliver_2023	0.969411	0.454019	1.84055	1	1
Day_05_0vs5mM_PA_up	12_Ep_DEE_Oliver_2023	1.13891	0.573782	2.0569	0.631746	1
Day_10_0vs5mM_PA_all	12_Ep_DEE_Oliver_2023	1.22948	0.78507	1.85143	0.309346	1
Day_10_0vs5mM_PA_dwn	12_Ep_DEE_Oliver_2023	0.964347	0.487253	1.73502	1	1
Day_10_0vs5mM_PA_up	12_Ep_DEE_Oliver_2023	1.5906	0.842914	2.77855	0.118886	1
Day_17_0vs5mM_PA_all	12_Ep_DEE_Oliver_2023	0.825586	0.487852	1.31952	0.507473	1
Day_17_0vs5mM_PA_dwn	12_Ep_DEE_Oliver_2023	0.632345	0.268092	1.27815	0.235827	1
Day_17_0vs5mM_PA_up	12_Ep_DEE_Oliver_2023	1.06807	0.520129	1.97501	0.747654	1
Day_40_0vs5mM_PA_all	12_Ep_DEE_Oliver_2023	1.32184	0.864807	1.95205	0.151598	1
Day_40_0vs5mM_PA_dwn	12_Ep_DEE_Oliver_2023	1.21574	0.647929	2.10801	0.447108	1
Day_40_0vs5mM_PA_up	12_Ep_DEE_Oliver_2023	1.42186	0.773809	2.43105	0.204439	1
Day_80_0vs5mM_PA_all	12_Ep_DEE_Oliver_2023	1.21839	0.778099	1.83447	0.312986	1
Day_80_0vs5mM_PA_dwn	12_Ep_DEE_Oliver_2023	1.02996	0.501946	1.90287	0.873556	1
Day_80_0vs5mM_PA_up	12_Ep_DEE_Oliver_2023	1.39679	0.760424	2.38698	0.210174	1
Day_05_0vs5mM_PA_all	12_Ep_Focal_Oliver_2023	0	0	6.7441	1	1
Day_05_0vs5mM_PA_dwn	12_Ep_Focal_Oliver_2023	0	0	14.0196	1	1
Day_05_0vs5mM_PA_up	12_Ep_Focal_Oliver_2023	0	0	13.5428	1	1
Day_10_0vs5mM_PA_all	12_Ep_Focal_Oliver_2023	0	0	6.5341	1	1
Day_10_0vs5mM_PA_dwn	12_Ep_Focal_Oliver_2023	0	0	11.569	1	1
Day_10_0vs5mM_PA_up	12_Ep_Focal_Oliver_2023	0	0	15.7737	1	1
Day_17_0vs5mM_PA_all	12_Ep_Focal_Oliver_2023	0	0	6.21883	1	1
Day_17_0vs5mM_PA_dwn	12_Ep_Focal_Oliver_2023	0	0	11.6828	1	1
Day_17_0vs5mM_PA_up	12_Ep_Focal_Oliver_2023	0	0	13.9378	1	1
Day_40_0vs5mM_PA_all	12_Ep_Focal_Oliver_2023	1.60963	0.0384189	10.3228	0.476475	1
Day_40_0vs5mM_PA_dwn	12_Ep_Focal_Oliver_2023	0	0	12.2864	1	1
Day_40_0vs5mM_PA_up	12_Ep_Focal_Oliver_2023	3.41358	0.0812619	22.0031	0.265734	1
Day_80_0vs5mM_PA_all	12_Ep_Focal_Oliver_2023	5.71793	1.05658	20.3382	0.0217687	1
Day_80_0vs5mM_PA_dwn	12_Ep_Focal_Oliver_2023	7.41676	0.821254	31.8979	0.035709	1
Day_80_0vs5mM_PA_up	12_Ep_Focal_Oliver_2023	3.35788	0.0799426	21.643	0.269435	1
Day_05_0vs5mM_PA_all	12_Ep_GGE_Oliver_2023	0	0	8.93967	1	1
Day_05_0vs5mM_PA_dwn	12_Ep_GGE_Oliver_2023	0	0	18.5855	1	1
Day_05_0vs5mM_PA_up	12_Ep_GGE_Oliver_2023	0	0	17.955	1	1
Day_10_0vs5mM_PA_all	12_Ep_GGE_Oliver_2023	2.20702	0.0517978	14.7637	0.381584	1
Day_10_0vs5mM_PA_dwn	12_Ep_GGE_Oliver_2023	3.90311	0.0914342	26.2269	0.239888	1
Day_10_0vs5mM_PA_up	12_Ep_GGE_Oliver_2023	0	0	20.8996	1	1
Day_17_0vs5mM_PA_all	12_Ep_GGE_Oliver_2023	0	0	8.24125	1	1
Day_17_0vs5mM_PA_dwn	12_Ep_GGE_Oliver_2023	0	0	15.4886	1	1
Day_17_0vs5mM_PA_up	12_Ep_GGE_Oliver_2023	0	0	18.4774	1	1
Day_40_0vs5mM_PA_all	12_Ep_GGE_Oliver_2023	0	0	8.26358	1	1
Day_40_0vs5mM_PA_dwn	12_Ep_GGE_Oliver_2023	0	0	16.2885	1	1
Day_40_0vs5mM_PA_up	12_Ep_GGE_Oliver_2023	0	0	17.5578	1	1
Day_80_0vs5mM_PA_all	12_Ep_GGE_Oliver_2023	0	0	8.58877	1	1
Day_80_0vs5mM_PA_dwn	12_Ep_GGE_Oliver_2023	0	0	17.854	1	1
Day_80_0vs5mM_PA_up	12_Ep_GGE_Oliver_2023	0	0	17.2712	1	1
Day_05_0vs5mM_PA_all	12_Ep_MCD_Oliver_2023	1.02876	0.274079	2.73002	0.797057	1
Day_05_0vs5mM_PA_dwn	12_Ep_MCD_Oliver_2023	1.04641	0.124243	3.92317	0.717351	1
Day_05_0vs5mM_PA_up	12_Ep_MCD_Oliver_2023	1.01074	0.120048	3.78756	1	1
Day_10_0vs5mM_PA_all	12_Ep_MCD_Oliver_2023	2.08838	0.873096	4.30475	0.0643903	1
Day_10_0vs5mM_PA_dwn	12_Ep_MCD_Oliver_2023	1.77362	0.470768	4.73495	0.296003	1
Day_10_0vs5mM_PA_up	12_Ep_MCD_Oliver_2023	2.42767	0.642229	6.51574	0.0915914	1
Day_17_0vs5mM_PA_all	12_Ep_MCD_Oliver_2023	1.19838	0.379593	2.90423	0.615162	1
Day_17_0vs5mM_PA_dwn	12_Ep_MCD_Oliver_2023	0.871722	0.103645	3.26042	1	1
Day_17_0vs5mM_PA_up	12_Ep_MCD_Oliver_2023	1.58301	0.318674	4.82032	0.444747	1
Day_40_0vs5mM_PA_all	12_Ep_MCD_Oliver_2023	0.46456	0.0554053	1.72775	0.447132	1
Day_40_0vs5mM_PA_dwn	12_Ep_MCD_Oliver_2023	0.452215	0.0112999	2.59825	0.727708	1
Day_40_0vs5mM_PA_up	12_Ep_MCD_Oliver_2023	0.487265	0.012171	2.80224	0.72558	1
Day_80_0vs5mM_PA_all	12_Ep_MCD_Oliver_2023	1.51682	0.54155	3.43798	0.302028	1
Day_80_0vs5mM_PA_dwn	12_Ep_MCD_Oliver_2023	1.00503	0.119375	3.76579	1	1
Day_80_0vs5mM_PA_up	12_Ep_MCD_Oliver_2023	1.99963	0.530126	5.34813	0.150575	1
Day_05_0vs5mM_PA_all	12_Ep_PME_Oliver_2023	0.844357	0.0207328	5.05382	1	1
Day_05_0vs5mM_PA_dwn	12_Ep_PME_Oliver_2023	1.75226	0.0429057	10.5506	0.442667	1
Day_05_0vs5mM_PA_up	12_Ep_PME_Oliver_2023	0	0	6.41959	1	1
Day_10_0vs5mM_PA_all	12_Ep_PME_Oliver_2023	0	0	3.09585	0.634112	1
Day_10_0vs5mM_PA_dwn	12_Ep_PME_Oliver_2023	0	0	5.48489	1	1
Day_10_0vs5mM_PA_up	12_Ep_PME_Oliver_2023	0	0	7.47747	1	1
Day_17_0vs5mM_PA_all	12_Ep_PME_Oliver_2023	1.60687	0.18635	6.30863	0.365702	1
Day_17_0vs5mM_PA_dwn	12_Ep_PME_Oliver_2023	0	0	5.53891	1	1
Day_17_0vs5mM_PA_up	12_Ep_PME_Oliver_2023	3.60667	0.416621	14.2644	0.114732	1
Day_40_0vs5mM_PA_all	12_Ep_PME_Oliver_2023	1.61123	0.186854	6.32592	0.364496	1
Day_40_0vs5mM_PA_dwn	12_Ep_PME_Oliver_2023	0	0	5.8234	1	1
Day_40_0vs5mM_PA_up	12_Ep_PME_Oliver_2023	3.42677	0.39595	13.5425	0.12453	1
Day_80_0vs5mM_PA_all	12_Ep_PME_Oliver_2023	1.67476	0.194199	6.57622	0.347535	1
Day_80_0vs5mM_PA_dwn	12_Ep_PME_Oliver_2023	1.68339	0.0412283	10.1329	0.455656	1
Day_80_0vs5mM_PA_up	12_Ep_PME_Oliver_2023	1.62846	0.03989	9.79872	0.466555	1
Day_05_0vs5mM_PA_all	13_ID_Liu_2018	1.17739	0.693756	1.88848	0.518237	1
Day_05_0vs5mM_PA_dwn	13_ID_Liu_2018	1.40148	0.681502	2.5969	0.272151	1
Day_05_0vs5mM_PA_up	13_ID_Liu_2018	0.959541	0.405421	1.94862	1	1
Day_10_0vs5mM_PA_all	13_ID_Liu_2018	1.33895	0.820165	2.08472	0.202804	1
Day_10_0vs5mM_PA_dwn	13_ID_Liu_2018	1.25827	0.634811	2.26804	0.406127	1
Day_10_0vs5mM_PA_up	13_ID_Liu_2018	1.43074	0.667642	2.73001	0.248346	1
Day_17_0vs5mM_PA_all	13_ID_Liu_2018	0.836896	0.459961	1.41277	0.619318	1
Day_17_0vs5mM_PA_dwn	13_ID_Liu_2018	0.823614	0.348766	1.66759	0.738465	1
Day_17_0vs5mM_PA_up	13_ID_Liu_2018	0.858069	0.33797	1.82077	0.856046	1
Day_40_0vs5mM_PA_all	13_ID_Liu_2018	1.02197	0.593667	1.65615	0.901076	1
Day_40_0vs5mM_PA_dwn	13_ID_Liu_2018	0.753581	0.297345	1.59494	0.607054	1
Day_40_0vs5mM_PA_up	13_ID_Liu_2018	1.31966	0.642409	2.44165	0.372442	1
Day_80_0vs5mM_PA_all	13_ID_Liu_2018	1.32701	0.812928	2.06573	0.205534	1
Day_80_0vs5mM_PA_dwn	13_ID_Liu_2018	1.47706	0.743137	2.67254	0.207083	1
Day_80_0vs5mM_PA_up	13_ID_Liu_2018	1.1699	0.547896	2.22133	0.596481	1
