## Supplementary Table 4 for "Inhibition of the neurodevelopmental disorder-associated 16p11.2 gene *QPRT* leads to altered cell type distribution in human stem cell-derived cerebral organoids"

### Sheet: Sheet1
Geneset	Testlist	value.OR	value.LCI	value.UCI	value.pval	value.adj.pval	log10p.adj
DEG_all_reg	07_ASD_SFARI_all	1.91887	1.52467	2.39917	4.10467e-08	1.47768e-06	-5.83042
DEG_all_reg	09_ASD_M16_Voineagu_2011	1.83307	1.2459	2.63804	0.00158885	0.0492542	-1.30756
DEG_all_down	09_ASD_M16_Voineagu_2011	4.27094	2.55898	6.82852	1.27975e-07	4.47912e-06	-5.34881
DEG_all_up	09_ASD_M16_Voineagu_2011	0.938068	0.522361	1.57477	0.898274	1	0
DEG_all_reg	10_ASD_RDNV_Iossifov_2014	0.814284	0.518781	1.22969	0.383649	1	0
DEG_all_down	10_ASD_RDNV_Iossifov_2014	0.474155	0.127183	1.24468	0.149235	1	0
DEG_all_up	10_ASD_RDNV_Iossifov_2014	0.95399	0.583253	1.4887	0.912013	1	0
DEG_all_reg	11_ASD_RDNV_DeRubeis_2014	2.5333	1.15875	5.10926	0.0146556	0.352779	-0.452497
DEG_all_down	11_ASD_RDNV_DeRubeis_2014	0	0	2.79701	0.644695	1	0
DEG_all_up	11_ASD_RDNV_DeRubeis_2014	3.55955	1.62615	7.19033	0.000948961	0.0303668	-1.5176
DEG_all_reg	12_Ep_DEE_Oliver_2023	1.36968	1.03111	1.79689	0.0274367	0.548734	-0.260638
DEG_all_down	07_ASD_SFARI_all	1.52859	0.958226	2.34526	0.0556692	0.946376	-0.0239364
DEG_all_down	12_Ep_DEE_Oliver_2023	1.1152	0.608255	1.90092	0.669428	1	0
DEG_all_up	12_Ep_DEE_Oliver_2023	1.44029	1.04578	1.95032	0.0232916	0.489124	-0.310581
DEG_all_reg	12_Ep_Focal_Oliver_2023	2.9495	0.829414	8.69215	0.0472537	0.850567	-0.0702913
DEG_all_down	12_Ep_Focal_Oliver_2023	4.04766	0.450989	17.2124	0.100217	1	0
DEG_all_up	12_Ep_Focal_Oliver_2023	2.16338	0.402882	7.58472	0.190353	1	0
DEG_all_reg	12_Ep_GGE_Oliver_2023	5.16521	1.32643	17.9515	0.00903016	0.234784	-0.629331
DEG_all_down	12_Ep_GGE_Oliver_2023	2.8567	0.066555	19.4579	0.312739	1	0
DEG_all_up	12_Ep_GGE_Oliver_2023	5.13921	1.15327	18.4745	0.0161351	0.354973	-0.449804
DEG_all_reg	12_Ep_MCD_Oliver_2023	2.18834	1.27814	3.59648	0.00312864	0.0907307	-1.04225
DEG_all_down	12_Ep_MCD_Oliver_2023	3.43933	1.50475	6.93709	0.00222819	0.0668457	-1.17493
DEG_all_up	07_ASD_SFARI_all	1.97914	1.52848	2.53933	3.12e-07	1.0608e-05	-4.97437
DEG_all_up	12_Ep_MCD_Oliver_2023	1.56223	0.773772	2.88655	0.14087	1	0
DEG_all_reg	12_Ep_PME_Oliver_2023	1.71836	0.510775	4.61041	0.235493	1	0
DEG_all_down	12_Ep_PME_Oliver_2023	0	0	4.65632	1	1	0
DEG_all_up	12_Ep_PME_Oliver_2023	2.40844	0.715307	6.46792	0.0771136	1	0
DEG_all_reg	13_ID_Liu_2018	1.45989	1.07195	1.95914	0.0144819	0.352779	-0.452497
DEG_all_down	13_ID_Liu_2018	2.07007	1.23943	3.29654	0.0039915	0.111762	-0.951706
DEG_all_up	13_ID_Liu_2018	1.19829	0.817385	1.71089	0.334652	1	0
DEG_all_reg	07_ASD_SFARI_syndromic	1.82633	1.16042	2.78593	0.00614099	0.165807	-0.780398
DEG_all_down	07_ASD_SFARI_syndromic	2.13751	0.945836	4.24483	0.0441841	0.839498	-0.0759805
DEG_all_up	07_ASD_SFARI_syndromic	1.6142	0.936425	2.64034	0.0710516	1	0
DEG_all_reg	08_ASD_M12_Voineagu_2011	1.59716	1.08974	2.28784	0.0141112	0.352779	-0.452497
DEG_all_down	08_ASD_M12_Voineagu_2011	0.284797	0.0340787	1.0524	0.0701119	1	0
DEG_all_up	08_ASD_M12_Voineagu_2011	2.12378	1.43235	3.07285	0.000209115	0.00690079	-2.1611
